# The *Caenorhabditis elegans* bacterial microbiome influences microsporidia infection through nutrient limitation and inhibiting parasite invasion

**DOI:** 10.1101/2024.06.05.597580

**Authors:** Hala Tamim El Jarkass, Stefanie Castelblanco, Manpreet Kaur, Yin Chen Wan, Abigail E. Ellis, Ryan D. Sheldon, Evan C. Lien, Nick O. Burton, Gerard D. Wright, Aaron W. Reinke

**Affiliations:** Department of Molecular Genetics, University of Toronto, Toronto, ON, Canada; Michael G. DeGroote Institute for Infectious Disease Research & David Braley Centre for Antibiotic Discovery. McMaster University, Hamilton, ON, Canada; Mass Spectrometry Core, Van Andel Research Institute. Grand Rapids, MI USA; Department of Metabolism and Nutritional Programming, Van Andel Research Institute. Grand Rapids, MI USA

## Abstract

Microsporidia are eukaryotic obligate intracellular parasites that infect most animals including humans. To understand how the microbiome can impact microsporidia infection, we tested how bacterial isolates that naturally occur with *Caenorhabditis elegans* influence infection by the microsporidian *Nematocida parisii*. Nematodes exposed to two of these bacteria, *Chryseobacterium scopthalmum* and *Sphingobacterium multivorum*, exhibit reduced pathogen loads. Using untargeted metabolomics, we show that unsaturated fatty acid levels are disrupted by growth on these bacteria and that supplementation with the polyunsaturated fatty acid linoleic acid can restore full parasite growth in animals cultured on *S. multivorum*. We also found that two isolates, *Pseudomonas lurida* and *Pseudomonas mendocina,* secrete molecules that inactivate *N. parisii* spores. We determined that *P. lurida* inhibits *N. parisii* through the production of massetolides. We then measured 53 additional *Pseudomonas* strains, 64% of which significantly reduced *N. parisii* infection. A mixture of *Pseudomonas* species can greatly limit the amount of infection in *C. elegans* populations over many generations. Our findings suggest that interactions between bacteria and *N. parisii* are common and that these bacteria both modulate host metabolism and produce compounds that inhibit microsporidia infection.
