## Supplementary material for "The *Caenorhabditis elegans* bacterial microbiome influences microsporidia infection through nutrient limitation and inhibiting parasite invasion": Data S1: Figure 1.xlsx

### Sheet: b)
% infected
			OP50-1 (37C)	OP50-1 (25C)	BIGb0170	BIGb0172	BIGb0393	CEent1	JUb19	JUb44	JUb66	MYb10	MYb11	MYb71	MSPm1
	R1		76.7	81.9	16.8	68.9	68.4	51.4	50.9	0	65	39.7	12.8	13.7	28.7
	R2		77	77.6	9.2	62.8	60.4	55	39.2	20	85	27.5	25	20.5	5.6
	R3		60	62	27	50	57	48	33.7	3	67	37	13.6	13.8	10.3

### Sheet: c)
Sporoplasms
			OP50 37C	OP50 25C	MYb10	MYb11	MYb71	MSPm1	JUb19	JUb44	BIGb0170
	R1		18	14	2	9	29	3	32	10	102
			28	38	14	37	53	4	56	105	65
			22	26	33	22	42	5	66	67	86
			21	12	20	36	37	4	25	41	93
			24	30	11	32	52	8	70	64	81
			26	39	20	32	59	3	2	60	78
			39	36	8	16	54	0	21	24	107
			24	16	21	14	29	2	48	100	69
			21	39	40	25	32	6	5	110	64
			17	42	22	14	66	2	53	173	152
			26	43	14	32	42	6	54	130	87
			19	28	25	19	42	11	5	80	70
			25	25	24	15	39	10	31	75	91
			42	24	17	33	40	6	0	27	101
			39	33	23	13	41	9	22	32	99
			23	16	27	32	23	5	45	108	87
			41	34	10	18	27	5	42	90	95
			27	32	4	22	43	7	41	77	100
			45	19	43	19	38	3	20	89	68
			29	27	34	14	42	4	47	94	77
	R2		13	5	3	43	50	18	35	150	34
			26	25	4	50	34	9	39	70	10
			30	46	14	6	14	38	30	113	121
			45	67	17	16	0	10	59	99	6
			27	46	4	9	27	18	46	132	96
			18	19	21	8	28	16	29	87	101
			26	58	20	57	45	0	36	97	82
			47	26	19	17	47	5	50	101	57
			53	62	9	35	53	18	40	132	63
			12	77	24	21	29	27	32	118	95
			8	48	21	26	33	19	26	121	87
			70	14	18	5	36	8	27	104	92
			41	4	11	14	52	10	32	79	88
			36	53	12	33	18	16	37	81	85
			19	72	34	32	26	21	45	91	69
			27	17	11	11	30	17	30	108	107
			50	100	15	6	42	9	25	131	113
			32	50	30	3	26	21	32	100	102
			17	40	32	18	30	20	18	171	99
	R3		41	24	17	0	56	27	17	30	56
			65	25	14	60	60	22	25	38	80
			33	18	15	9	45	19	45	55	71
			31	27	27	88	50	20	18	75	16
			25	60	22	92	59	14	27	55	50
			25	22	18	40	44	27	35	56	101
			35	30	22	23	70	23	12	39	67
			36	14	20	46	46	13	24	60	47
			34	33	15	26	61	16	23	44	40
			12	30	17	32	53	23	20	67	79
			28	21	25	0	70	16	23	76	39
			87	24	26	1	34	22	0	60	19
			36	23	21	33	22	13	50	36	87
			34	33	32	59	52	21	38	24	15
			100	29	25	31	62	10	12	44	85
			58	12	36	60	78	31	37	45	77
			36	15	24	29	23	24	45	30	68
			18	28	35	20	10	20	32	26	56
			50	19	38	38	61	56	16	39	114
			18	28	27	13	36	18	27	40	74

### Sheet: d)
% FISH 24 hour chase
			OP50 37C	OP50 25C	JUb44	BIGb0170
	R1		9.701	9.177	3.187	0.033
			8.253	2.404	2.319	1.159
			7.382	4.808	3.578	2.225
			3.962	5.722	6.076	0
			14.972	7.493	7.082	0.619
			3.396	2.753	3.205	3.177
			6.656	7.441	7.003	2.585
			8.155	12.65	6.24	0.31
			5.566	7.356	1.469	6.767
			11.37	8.711	9.319	6.548
			5.238	12.2	1.972	6.548
			6.824	10.334	1.113	0.049
			8.573	9.501	1.149	10.314
			3.695	12.602	2.995	1.762
			8.342	12.25	0.713	5.19
			6.064	7.372	3.225	4.223
			4.389	1.293	4.097	5.705
			7.869	8.364	3.634	7.595
			7.093	9.405	1.75	5.92
			4.473	22.145	2.231	3.385
	R2		9.131	7.142	0.995	3.219
			2.426	5.185	3.084	0.056
			2.525	3.382	2.472	1.09
			3.73	11.596	6.353	2.076
			13.681	7.314	2.729	1.23
			1.317	5.589	2.762	0.597
			4.44	5.793	5.853	1.189
			4.152	7.358	5.041	4.251
			6.522	10.282	0.906	8.674
			2.49	3.35	1.697	6.901
			2.944	4.351	3.941	1.784
			5.631	0.652	0.651	0.908
			4.85	0.795	6.562	1.569
			2.469	3.648	4.572	4.677
			4.016	2.207	2.248	5.217
			2.08	1.647	5.13	3.29
			8.084	1.865	4.52	4.651
			11.872	3.38	1.63	7.908
			22.734	5.764	1.561	8.206
			16.926	1.352	1.245	1.985
	R3		2.05	14.943	4.411	1.53
			4.447	9.659	2.951	0.556
			4.444	4.489	3.455	3.501
			0.501	4.555	5.785	0.37
			1.911	8.3	1.172	0.376
			2.995	8.347	6.317	0.488
			3.772	3.694	3.092	1.413
			1.769	3.288	0.703	0.171
			1.436	3.45	2.143	1.346
			3.93	3.348	3.185	1.411
			7.255	4.569	0.986	0.223
			2.368	8.996	2.323	0.471
			3.451	2.86	3.695	0.161
			2.687	9.984	0.645	1.279
			3.626	4.816	3.248	0.018
			0.968	7.968	7.779	1.326
			1.986	6.393	9.603	3.073
			1.063	2.302	8.93	0.097
			0.699	4.105	7.588	0.426
				4.854	0.1457	0.144

### Sheet: e)
% FISH 48 hour chase
			OP50 37C	OP50 25C	JUb44	BIGb0170
	R1		4.14	29.898	30.956	2.786
			11.945	26.471	26.853	26.4
			7.308	16.125	25.961	0.483
			18.585	24.551	25.702	6.203
			0.197	35.836	33.116	6.4
			24.38	36.527	8.114	0.51
			8.381	20.171	16.422	0.007
			10.327	20.785	12.621	3.025
			43.05	35.229	37.492	12.157
			27.098	25.978	30.827	18.991
			37.836	16.795	21.193	17.333
			33.386	17.738	12.609	3.584
			21.883	27.598	28.204	22.097
			5.568	8.105	36.332	6.976
			30.696	24.657	33.403	17.006
			12.782	21.222	34.31	0.044
			8.343	29.511	30.76	8.036
			33.028	28.283	24.463	0.15
			10.298	32.553	19.04	11.074
				27.188	18.081	29.966
	R2		10.196	36.933	0	0
			17.447	29.114	0	0
			30.391	36.535	0	0
			31.903	12.312	0	0
			30.19	2.332	0	0
			20.636	16.361	0	0
			16.576	30.27	0	0
			31.532	19.728	0	0
			35.076	39.383	0	0
			30	26.015	0	1.124
			13.055	12.63	0	4.919
			30.099	15.786	0	1.428
			5.042	38.781	0	0.504
			19.18	38.163	0	0.144
			21.443	31.622	0	0.444
			32.289	24.946	0	0.222
			33.669	13.377	0	0.679
			21.817	38.851	0	0
			13.593	15.673	0	4.647
			30.168	29.516	0	0
	R3		13.711	11.262	15.588	13.121
			12.394	22.3	3.897	1.954
			13.687	26.666	22.238	38.282
			10.624	9.172	7.426	16.488
			10.239	21.284	25.109	3.318
			10.166	1.835	2.901	11.7
			28.425	12.627	9.527	0.605
			23.027	11.82	14.647	7.074
			10.265	22.569	8.924	0.967
			10.961	26.478	12.885	7.978
			17.431	21.065	26.934	19.71
			8.738	26.328	2.123	7.575
			23.401	16.476	27.891	1.751
			10.243	17.196	19.992	7.516
			10.144	1.813	25.783	1.043
			15.972	28.732	8.234
			15.16	6.719	21.191
			4.836	16.776	8.598
			9.902	5.819	11.641
			8.374	6.359	12.709

### Sheet: f)
% DY96 48 hour chase
			OP50 37C	OP50 25C	JUb44	BIGb0170
	R1		4.14	29.898	30.956	2.786
			11.945	26.471	26.853	26.4
			7.308	16.125	25.961	0.483
			18.585	24.551	25.702	6.203
			0.197	35.836	33.116	6.4
			24.38	36.527	8.114	0.51
			8.381	20.171	16.422	0.007
			10.327	20.785	12.621	3.025
			43.05	35.229	37.492	12.157
			27.098	25.978	30.827	18.991
			37.836	16.795	21.193	17.333
			33.386	17.738	12.609	3.584
			21.883	27.598	28.204	22.097
			5.568	8.105	36.332	6.976
			30.696	24.657	33.403	17.006
			12.782	21.222	34.31	0.044
			8.343	29.511	30.76	8.036
			33.028	28.283	24.463	0.15
			10.298	32.553	19.04	11.074
				27.188	18.081	29.966
	R2		10.196	36.933	0	0
			17.447	29.114	0	0
			30.391	36.535	0	0
			31.903	12.312	0	0
			30.19	2.332	0	0
			20.636	16.361	0	0
			16.576	30.27	0	0
			31.532	19.728	0	0
			35.076	39.383	0	0
			30	26.015	0	1.124
			13.055	12.63	0	4.919
			30.099	15.786	0	1.428
			5.042	38.781	0	0.504
			19.18	38.163	0	0.144
			21.443	31.622	0	0.444
			32.289	24.946	0	0.222
			33.669	13.377	0	0.679
			21.817	38.851	0	0
			13.593	15.673	0	4.647
			30.168	29.516	0	0
	R3		13.711	11.262	15.588	13.121
			12.394	22.3	3.897	1.954
			13.687	26.666	22.238	38.282
			10.624	9.172	7.426	16.488
			10.239	21.284	25.109	3.318
			10.166	1.835	2.901	11.7
			28.425	12.627	9.527	0.605
			23.027	11.82	14.647	7.074
			10.265	22.569	8.924	0.967
			10.961	26.478	12.885	7.978
			17.431	21.065	26.934	19.71
			8.738	26.328	2.123	7.575
			23.401	16.476	27.891	1.751
			10.243	17.196	19.992	7.516
			10.144	1.813	25.783	1.043
			15.972	28.732	8.234
			15.16	6.719	21.191
			4.836	16.776	8.598
			9.902	5.819	11.641
			8.374	6.359	12.709

### Sheet: g)
Pharyngeal Pumping
			OP50 25C	JUb44	BIGb0170	OP50 25-JUb44	OP50 25-BIGb0170
	R1		257	260	281	244	265
			243	307	291	253	277
			212	317	273	232	250
			207	309	305	253	208
			189	313	292	256	194
			161	315	300	213	152
			244	301	317	281	140
			236	312	304	266	155
			209	316	271	262	225
			194	318	305	202	207
	R2		197	291	303	260	255
			225	297	278	267	248
			206	293	283	256	232
			228	294	266	264	213
			229	312	265	264	253
			217	305	291	246	237
			167	298	296	236	214
			207	313	307	207	254
			194	311	190	218	251
			270	314	276	254	264
	R3		191	234	259	191	202
			158	278	256	200	181
			149	274	253	195	172
			166	260	263	201	114
			161	262	270	196	164
			169	274	279	217	177
			167	248	268	211	112
			184	266	279	223	167
			157	264	282	197	172
			154	266	290	213	199

### Sheet: h)
Sporoplasms
			OP50 25C	JUb44	BIGb0170	OP50 25-JUb44	OP50 25-BIGb0170
	R1		127	42	95	108	86
			81	114	77	83	52
			54	80	71	92	67
			98	45	97	84	87
			82	127	118	77	76
			60	85	109	48	30
			51	90	61	83	55
			83	95	71	67	53
			51	115	85	45	37
			68	78	77	90	45
			34	122	64	73	50
			58	107	83	36	63
			63	108	89	68	74
			61	59	68	71	63
			10	105	89	54	30
			71	78	64	70	61
			48	74	63	69	63
			24	101	89	67	74
			59	97	79	75	75
			76	75	98	74	53
	R2		63	60	54	44	29
			50	57	31	47	25
			39	63	71	46	40
			39	33	66	45	38
			48	43	32	45	42
			26	51	52	36	38
			28	38	48	64	45
			71	40	58	55	35
			45	63	53	45	40
			57	14	60	42	36
			74	59	56	39	34
			27	57	45	25	32
			49	46	38	50	33
			42	58	53	45	23
			45	58	38	37	43
			44	42	43	38	42
			52	60	48	46	35
			35	28	53	50	28
			29	58	60	49	32
			34	73	87	48	29
	R3		38	157	80	43	16
			48	115	67	90	45
			34	109	100	48	27
			25	119	89	52	53
			54	187	127	50	57
			33	99	63	84	28
			38	92	95	64	65
			45	72	99	47	29
			31	93	89	52	38
			30	136	82	46	45
			32	112	67	35	61
			47	135	79	38	58
			43	128	92	13	47
			39	105	103	40	49
			52	97	87	63	52
			57	83	94	57	59
			60	154	81	62	63
			53	114	101	45	33
			42	105	76	53	44
			35	121	79	58	52

### Sheet: i)
% FISH 48 hour chase
		OP50 25C	JUb44	BIGb0170	OP50 25-JUb44	OP50 25-BIGb0170
	R1	35.825	13.742	18.623	36.282	29.598
		42.631	15.545	13.281	24.369	20.598
		22.888	14.398	21.864	28.689	20.841
		40.917	13.954	21.694	28.622	26.66
		23.928	10.739	0.253	27.707	21.637
		30.287	12.526	9.675	27.38	10.707
		23.989	11.239	5.159	39.424	26.164
		23.751	23.824	10.242	25.854	24.193
		30.782	19.838	28.412	30.65	35.567
		26.451	13.373	32.792	30.682	23.438
		11.305	16.394	28.352	23.679	28.012
		15.277	17.541	24.567	18.865	33.303
		28.48	21.986	14.098	27.047	29.517
		31.416	16.568	29.732	23.249	27.492
		21.871	18.932	21.261	20.129	27.477
		27.526	11.373	21.851	22.665	30.433
		32.643	21.836	17.554	13.614	24.654
		22.97	18.579	13.42	19.789	32.509
		34.056	12.888	30.567	10.791	40.855
		30.746	10.919	28.839	14.989	26.21
					15.575
	R2	40.495	16.77	41.378	27.717	35.865
		36.177	47.107	0	33.073	32.483
		30.416	17.52	40.402	0.055	30.859
		32.517	43.69	35.127	36.616	45.496
		39.752	25.58	38.704	36.923	32.293
		40.95	23.528	31.62	27.677	37.245
		31.208	32.759	39.795	31.06	38.926
		32.424	37.126	32.731	43	32.549
		33.054	47.558	38.008	42.251	26.335
		33.581	29.888	33.64	46.768	38.99
		32.646	24.649	0	34.365	34.164
		45.097	42.313	0	41.531	28.143
		47.175	30.336	40.727	38.52	29.097
		44.99	37.633	33.663	50.708	35.505
		42.924	37.164	27.265	45.839	34.981
		47.975	34.589	47.702	47.538	31.365
		35.05	38.367	0.008	43.73	40.009
		43.419	34.236	37.102	37.396	38.676
			36.632	28.525	36.908	38.917
			27.076	33.86	55.229	38.036
	R3	45.97	37.116	35.781	33.497	33.398
		28.995	35.041	38.662	36.76	26.731
		44.164	34.001	48.207	26.891	26.938
		47.544	34.842	40.994	25.484	33.498
		43.791	30.236	44.372	45.405	44.246
		44.679	25.586	37.491	31.85	44.675
		41.356	30.93	42.387	34.267	32.291
		37.149	34.625	30.414	32.475	22.752
		47.425	42.55	33.641	29.902	27.033
		57.537	31.813	32.826	34.168	26.934
		49.282	38.513	36.539	42.153	30.968
		37.235	32.711	34.341	50.419	28.937
		37.567	32.907	36.712	35.701	39.673
		46.139	32.84	36.984	32.562	22.033
		29.272	33.104	35.686	33.755	26.624
		39.543	35.558	43.434	41.215	26.176
		28.393	31.829	37.54	34.126	28.658
		30.144	31.585	37.334	35.626	26.278
		33.969	35.05	36.825	43.65	25.035
		19.95	32.772	41.135	29.859	31.545
						30.421
						25.934

### Sheet: j)
% DY96 48 hour chase
		OP50 25C	JUb44	BIGb0170	OP50 25-JUb44	OP50 25-BIGb0170
	R1	31.989	19.114	0.868	27.753	12.379
		20.893	5.675	0.02	35.322	29.903
		16.723	18.927	5.864	27.029	22.343
		29.878	8.8	3.459	24.786	45.269
		15.827	29.344	0.095	16.874	17.183
		10.019	6.016	5.734	17.497	1.8
		21.904	5.847	5.37	11.401	18.948
		29.677	13.263	0.21	28.568	45.937
		40.31	15.988	4.689	31.536	36.036
		9.081	16.505	0.07	29.645	34.659
		33.107	22.497	0.07	27.494	25.666
		16.074	3.975	0.874	25.98	13.579
		34.181	12.993	0.072	25.332	30.945
		28.738	19.741	1.825	32.977	24.249
		0.479	13.874	0.056	23.28	27.963
		9.758	13.781	0	32.731	25.19
		13.499	4.936	3.511	4.391	32.67
		10	3.757	0.605	23.218	9.739
		32.369	2.037	0.127	23.257	16.99
		20.05	1.692	0.113	18.931	32.375
				0.276	38.934
	R2	15.398	0	0	5.096	2.922
		8.95	0	0	0.429	10.308
		7.401	0	0	1.668	7.462
		2.123	0	0	0.27	15.663
		8.581	0.043	0	0.014	3.372
		2.765	0.969	0	18.288	3.442
		2.062	0.712	0	10.631	3.399
		5.142	2.978	0	11.046	9.563
		7.316	0.987	0	1.135	5.671
		3.284	1.667	0	5.447	2.489
		16.944	1.074	0	2.607	5.011
		9.899	0.235	0	5.806	3.415
		4.573	1.291	0	3.432	8.976
		8.271	0.672	0	4.665	1.604
		1.851	1.258	0	14.099	10.194
		13.857	0.005	0	25.495	2.135
		1.532	1.292	0	5.558	3.804
		11.395	0.268	0	10.84	5.876
			0.773	0	10.843	14.073
			0.92	0	5.929	5.012
	R3	25.817	28.959	0	18.975	17.63
		38.014	22.181	0.188	41.828	16.936
		37.593	14.917	3.064	21.809	17.93
		32.286	13.846	0.272	12.581	22.01
		28.21	28.98	0	36.835	14.542
		39.401	15.621	1.885	26.965	7.836
		18.53	37.071	5.934	32.96	21.472
		53.056	39.62	0.198	26.678	14.046
		44.92	34.786	6.912	31.896	7.983
		17.607	15.175	10.628	44.891	27.203
		23.919	42.207	3.127	42.778	18.333
		39.886	24.808	0.133	47.742	11.971
		27.769	22.089	3.152	19.798	29.147
		10.833	24.87	1.622	23.092	34.239
		30.022	26.806	2.004	27.969	9.206
		29.422	41.488	0	31.106	26.997
		44.046	5.759	6.573	32.979	11.112
		8.117	35.332	0	21.127	13.736
		5.209	10.317	3.989	37.16	6.782
		43.091	30.032	0	31.194	2.521
						2.894
						2.677

### Sheet: k)
% DY96			OP50	JUb44	BIGb0170	OP50 +JUb44	OP50 + BIGb0170	JUb44 + BIGb0170
	R1		14.851	7.256	0	32.168	17.479	17.262
			8.406	16.726	0	5.644	12.412	24.424
			0.801	28.946	0	2.882	33.011	10.768
			6.421	4.396	0	1.04	11.07	27.314
			8.102	11.457	0	10.251	25.245	24.158
			32.873	20.221	0	24.201	15.258	16.307
			24.18	21.424	0	24.597	2.961	26.257
			28.588	0.015	0	12.713	14.832	7.039
			17.656	25.998	0	25.568	0.042	21.955
			26.681	15.906	0	16.628	7.367	6.873
			14.885	8.792	0	20.496	22.578	13.927
			9.61	14.268	0	31.818	20.332	29.984
			13.056	13.732	0	36.428	17.822	23.789
			7.327	8.455	0	25.505	29.654	17.651
			16.872	1.181	13.404	17.818	6.136	15.259
			14.458	18.674	10.585	24.834	14.23	12.705
			27.596	10.637	10.832	5.924	15.175	21.996
			17.967	2.957	3.375	11.074	13.178	8.43
			19.728	19.799	1.887	20.134	11.926	5.639
			11.772	4.341	4.763
					0.868
					1.693
	R2		43.381	30.996	2.2	24.035	27.237	10.83
			41.138	11.557	11.965	31.96	19.53	26.09
			29.127	14.359	12.606	21.75	19.371	11.845
			26.777	5.896	1.77	11.482	18.889	11.076
			51.407	15.576	5.44	38.263	14.423	20.167
			44.279	18.936	14.954	21.406	15.403	5.908
			38.015	20.201	0	24.417	28.373	14.511
			36.487	21.192	0	8.506	21.771	15.043
			32.194	27.165	0	23.701	25.026	11.804
			19.327	28.387	0	9.612	31.775	6.825
			28.885	24.797	0	33.015	31.194	10.665
			26.003	11.369	0	13.526	33.932	14.008
			19.158	7.394	0	31.474	20.897	18.099
			29.528	3.863	0	22.962	26.752	20.829
			25.604	3.6	0	20.806	20.439	21.574
			30.255	4.124	0	13.847	31.03	26.845
			29.468	5.948	0	23.719	49.336	8.121
			28.336	6.268	0	18.702	39.522	34.19
			35.148	20.139	0	12.023	26.43	22.327
			25.363	3.136	0	25.565	18.843	12.705
	R3		26.529	8.305	4.527	16.561	20.481	36.776
			37.837	15.697	0.37	24.878	5.619	23.732
			15.53	13.703	2.785	31.963	16.419	42.224
			25.127	25.359	11.858	17.73	27.742	8.461
			18.46	20.467	0.14	9.606	12.416	29.885
			31.501	18.378	3.344	28.857	17.46	21.739
			26.149	12.616	0.015	22.882	15.316	6.561
			28.374	21.547	0.129	14.903	11.474	17.798
			27.474	22.313	2.698	21.105	21.662	28.602
			19.955	25.51	0.249	26.333	15.593	38.875
			21.492	36.839	0	21.914	24.09	19.505
			21.375	27.374	0	33.874	22.063	35.332
			25.017	23.857	0	31.501	32.009	11.449
			22.402	17.323	0	21.644	1.4	23.668
			27.783	13.683	0	24.07	23.231	18.073
			25.644	26.265	0	35.377	9.611	26.583
			34.957	20.772	0	14.589	22.619	29.533
			25.259	17.649	0	27.505	21.677	21.389
			7.764	18.484	0	39.342	5.501	16.231
			17.863	25.347	0	42.627	14.822	30.273
			2.379
			21.316
			7.768
