## Supplementary material for "The *Caenorhabditis elegans* bacterial microbiome influences microsporidia infection through nutrient limitation and inhibiting parasite invasion": Data S1: Figure 2.xlsx

### Sheet: b)
Ion counts
		OP50	JUb44	BIGb0170
	R1	3200244817	372287325	3944586410
	R2	2254851342	733376789	5227405571
	R3	2218450668	487968100	4406657903

### Sheet: c)
% DY96
			OP50						JUb44						BIGb0170
			NGM	Ethanol	Palmitic Acid	Stearic Acid	Oleic Acid	Linoleic Acid	NGM	Ethanol	Palmitic Acid	Stearic Acid	Oleic Acid	Linoleic Acid	NGM	Ethanol	Palmitic Acid	Stearic Acid	Oleic Acid	Linoleic Acid
	R1		5.282	10.193	5.569	10.309	7.681	10.039	14.152	1.932	1.178	6.675	18.835	9.767	7.907	0.295	1.612	4.737	7.43	9.796
			16.328	10.926	8.42	7.746	0.576	8.252	7.87	0.122	6.66	6.023	4.199	6.364	0	0.921	0.98	2.778	3.461	4.807
			20.633	15.011	3.001	13.163	14.876	10.546	7.508	10.515	5.335	4.458	2.093	15.855	0	0.297	0.979	3.467	12.072	5.975
			14.866	22.1	7.621	11.549	10.228	16.391	11.064	9.945	4.89	5.664	2.123	7.547	0	0	2.98	1.744	6.184	13.503
			7.97	15.388	3.33	5.73	6.191	20.362	1.004	8.794	1.402	7.456	3.704	7.69	0	0	0	1.415	4.231	10.436
			16.135	9.375	2.472	9.895	11.158	2.172	4.626	8.724	7.242	5.871	4.004	2.073	0	0	0	0	7.989	5.736
			9.915	10.222	4.861	4.7	5.866	15.209	1.247	0	1.85	1.219	5.328	1.421	0	0	0	0	3.008	13.72
			13.877	10.99	3.77	3.633	13.857	13.18	3.321	0.003	3.675	1.016	0.965	2.982	0	0	0	0	0	7.203
			8.693	5.902	5.749	10.49	14.074	13.175	6.078	2.191	4.39	4.35	2.228	6.678	0	0	0	0	0	11.311
			16.523	14.958	9.143	7.234	0.232	7.788	0.945	0.059	2.11	5.674	3.726	4.185	0	0	0	0	0	5.777
			12.436	5.627	4.544	9.298	6.197	4.583	1.145	0.581	4.839	11.559	2.779	5.793	0	0	0	0	0	8.124
			15.43	3.525	2.175	3.089	5.836	14.858	9.237	8.084	10.995	5.715	6.298	6.401	0	0	0	0	0	12.993
			6.901	6.218	3.45	18.211	3.935	1.144	1.858	1.51	10.497	9.101	4.012	0	0	0	0	0	0	7.963
			17.94	3.93	6.535	7.254	1.126	17.491	0.334	0.077	6.511	15.805	1.906	0	0	0	0	0	0	3.572
			10.829	23.058	2.81	1.78	7.639	4.812	0.703	2.104	4.626	9.263	1.21	0	0	0	0	0	0	6.911
			15.528	2.747	3.839	9.54	4.179	19.496	2.996	5.234	5.151	3.028	1.562	0	0	0	0	0	0	9.336
			10.628	6.91	6.806	1.377	4.856	11.766	1.467	3.933	4.257	3.407	6.488	0	0	0	0	0	0	5.359
			13.179	27.107	7.006	16.981	14.638	12.389	12.762	3.894	8.942	5.358	4.288	0	0	0	0	0	0	10.493
			9.065	5.708	3.308	17.894	11.504	7.612	0.023	2.189	0	1.095	2.289	0	0	0	0	0	0	3.374
			8.131	4.296	4.859	5.603	6.478	18.894	0.47	0.917	0	4	3.199	0	0	0	0	0	0	4.707
	R2		10.586	10.56	0.012	2.302	22.785	1.844	4.758	5.409	0.006	7.092	0.303	5.831	1.262	0.864	3.915	3.167	4.876	9.433
			1.966	7.56	14.091	24.291	17.583	7.175	0.225	2.668	2.097	0.008	0.979	3.4	1.711	4.461	8.84	11.266	6.935	3.393
			7.095	7.63	4.1	3.66	2.628	21.576	8.133	0.138	0.518	1.981	5.934	0	3.574	1.515	0.83	4.015	1.381	1.733
			3.039	1.972	2.766	0.256	13.155	6.102	1.977	3.469	4.882	4.953	11.942	11.065	1.231	2.823	1.451	6.079	3.635	4.303
			11.169	2.695	0.072	4.952	11.299	41.506	11.396	4.134	4.065	0.113	2.428	6.22	3.665	0.547	6.061	3.832	8.129	1.197
			7.075	18.615	5.375	10.027	38.743	6.497	1.107	0	0.704	0.076	3.709	3.359	2.586	1.493	2.609	2.992	2.538	2.678
			5.328	3.512	1.396	22.653	6.662	1.16	7.812	0.233	10.335	14.584	4.128	0.89	4.497	6.477	2.534	2.663	3.623	0.33
			3.263	2.921	8.272	1.411	4.552	26.128	3.593	9.401	0	0	9.003	7.449	2.546	4.372	8.394	3.513	10.4	2.497
			6.895	1.087	6.176	12.832	24.902	2.696	4.387	0.409	4.755	1.319	5.671	5.414	4.068	0	1.283	0.341	6.914	4.587
			3.119	11.369	0.203	9.747	5.09	6.836	7.198	0	0.009	5.881	7.962	0	0	0	5.327	3.787	3.361	6
			1.21	3.324	0.701	1.67	9.908	16.578	0.424	0.173	3.224	0.184	2.837	0	0	0	3.764	0	9.649	8.634
			5.903	5.099	14.066	7.031	10.511	26.314	10.267	5.523	0.118	0.131	2.199	0	0	0	3.035	0	5.522	11.692
			9.833	1.499	0.244	3.684	5.384	1.897	9.431	3.111	0.049	2.187	4.9	0	0	0	0.856	0	0	8.063
			2.214	3.035	0.08	0.632	6.284	11.751	1.215	0.7	6.343	4.684	1.358	0	0	0	0	0	0	3.515
			2.359	0.068	3.969	3.425	7.903	7.422	0.26	3.309	2.347	2.662	4.075	0	0	0	0	0	0	5.189
			7.602	16.817	0.641	0.98	14.432	9.46	13.664	0.548	4.891	0	0.95	0	0	0	0	0	0	3.969
			8.833	1.025	1.115	20.347	0.775	8.917	15.358	5.373	0.065	0.548	2.043	0	0	0	0	0	0	7.152
			9.399	1.679	1.666	2.386	0.631	17.447	5.33	0.386	15.609	2.445	12.95	0	0	0	0	0	0	4.614
			6.754	5.88	1.905	16.035	15.448	7.126	9.221	2.894	3.705	2.263	1.161	0	0	0	0	0	0	7.97
			8.286	1.195	8.449	2.707	21.079	3.45	4.197	0	2.327	5.371	5.952	0	0	0	0	0	0	7.69
											5.416									1.458
																				7.138
																				6.745
																				1.474
	R3		12.303	7.328	0.12	2.171	3.918	1.703	10.713	6.625	6.736	4.673	6.793	4.75	5.048	0.056	0.022	10.729	4.536	1.716
			8.628	11.362	0.662	2.455	2.464	2.013	4.792	8.537	10.803	5.38	6.588	2.34	16.723	2.997	1.988	0.924	0.132	28.699
			2.242	0.954	1.342	3.093	12.734	2.608	6.349	8.174	3.935	1.269	6.784	4.785	11.584	1.363	0.309	4.971	1.13	23.736
			1.296	1.89	1.071	0.642	1.308	5.451	8.119	13.561	5.143	1.174	3.747	3.256	4.523	2.264	3.961	3.131	1.224	7.462
			2.42	0.077	9.241	0.055	11.32	3.147	5.587	0.473	9.091	0.537	7.69	4.153	0	0.024	1.969	5.81	1.601	32.401
			10.007	2.154	1.044	0.003	1.655	0.548	3.282	8.096	2.186	5.395	2.464	5.9	0	1.427	24.875	0	0	1.052
			1.704	2.104	0.706	3.574	24.799	5.489	14.418	0.146	0.85	9.045	13.913	2.98	0	0.347	2.257	0	0	10.297
			7.767	6.934	0.075	2.68	6.165	1.239	2.123	6.314	5.343	8.554	5.016	3.72	0	2.501	7.755	0	0	7.754
			9.493	12.673	2.893	6.978	12.965	10.226	3.607	6.84	9.012	1.908	1.364	2.65	0	0.416	6.623	0	0	1.759
			5.03	17.65	3.055	6.34	0.781	3.716	2.472	10.797	15.915	5.644	7.891	5.143	0	0.456	2.387	0	0	2.276
			0.445	1.156	0.736	0.604	0.126	20.054	13.81	7.687	13.571	3.923	2.189	6.251	0	3.37	0	0	0	14.237
			15.358	17.443	0.693	0.106	0.023	4.111	6.358	5.056	6.947	8.348	4.54	8.254	0	0.203	0	0	0	4.019
			1.584	1.686	2.084	3.123	0	9.12	0.182	5.8	12.299	1.234	7.232	4.367	0	0.323	0	0	0	40.902
			14.12	14.428	0.408	1.242	0	6.5	6.573	8.168	0.339	6.338	10.727	7.261	0	0.428	0	0	0	3.125
			0.924	1.281	6.057	1.561	0	3.617	5.011	9.703	3.755	0.846	5.689	6.24	0	1.985	0	0	0	6.73
			10.026	32.113	3.184	9.562	0	4.042	5.731	1.943	3.791	1.439	4.297	3.458	0	0.283	0	0	0	15.09
			36.5	0.156	3.454	8.416	0	4.28	6.143	7.29	5.032	7.028	10.289	5.862	0	7.953	0	0	0	7.09
			0.234	0.783	0	0.368	0	4.518	13.684	11.555	2.05	9.919	0.885	4.013	0	3.372	0	0	0	6.414
			1.196	16.137	0	8.283	0	11.248	4.054	4.918	3.056		4.897		0	0	0	0	0	8.088
			17.151	12.101	0	7.714	0	1.026	2.322	7.7	3.129		7.855		0	0	0	0	0	13.978
			15.452					32.362
			8.472
			2.379
			21.316
			7.768

### Sheet: d)
% DY96			OP50						BIGb0170
			NGM			NGM + Linoleic acid			NGM			NGM + Linoleic acid
	R1		N2	fat-2 (wa17)		N2	fat-2 (wa17)		N2	fat-2 (wa17)		N2	fat-2 (wa17)
			14.991	0		8.685	7.913		0.478	0		2.504	0.748
			9.712	0		12.243	3.156		3.951	0		29.809	18.456
			21.996	0		4.524	13.132		0.402	0.817		3.621	0.341
			0.692	0		9.658	0		7.035	0		8.39	17.001
			7.606	0		20.322	8.913		0.108	1.216		28.644	10.369
			5.156	0		9.055	10.098		0.72	0		4.751	25.148
			3.929	0		23.413	0		0.492	0		3.242	2.072
			12.204	0		12.196	0		1.532	0		0.732	7.369
			12.14	0		10.982	13.268		2.674	0		1.318	1.452
			4.194	0		15.104	0		1.11	0		21.137	11.299
			19.592	0		21.614	0		0.357	0		3.166	2.332
			13.319	0		18.916	7.132		1.38	0		23.567	5.727
			9.042	0		19.219	0		7.252	0		7.491	14.096
			5.856	0		17.715	0		5.17	0		2.2	24.421
			15.906	0		18.525	11.194		4.348	0		14.552	5.648
			7.691	0		22.91	0		6.814	0		36.972	2.392
			0.851	0		27.194	0		4.956	0		30.131	0
			15.387	0		11.623	0		0.77	0		23.231	0
			28.553	0		9.156	0		2.685	0		6.61	0
			21.136	0		5.712	0		3.159	0		19.067	5.194
			14.239	0		16.315	0		2.57	0
			26.175	0		16.614	0			0
			3.497	0		27.815	0			0
	R2		7.772	0		27.169	6.547		1.384	0		18.61	3.851
			11.849	0		17.342	0		3.678	0		16.62	2.974
			11.296	0		8.548	0		9.712	0		0.6	3.597
			9.378	0		18.939	0		7.823	0		17.415	1.513
			9.004	0		12.241	0		1.502	0		9.88	8.2
			30.381	0		19.702	0		7.7	0		9.117	3.823
			17.075	0		13.144	0		3.354	0		8.771	4.235
			18.454	0		18.703	0		5.276	0		8.498	0.375
			26.612	0		19.014	0		5.34	0		21.792	1.48
			14.329	0		0.589	8.132		2.195	0		3.43	1.21
			22.753	0		8.941	0		9.864	0		19.312	7.606
			9.821	0		15.28	0		2.003	0		9.005	7.575
			14.058	0		3.645	0		5.204	0		17.366	2.567
			7.617	0		1.822	0		2.404	0		6.997	1.926
			13.399	0		15.339	0		5.794	0		4.029	3.194
			17.994	0		16.566	0		7.025	0		6.929	4.156
			13.513	0		13.285	0		2.534	0		7.434	6.183
			25.465	0		10.507	0		2.473	0		7.086	3.125
			5.671	0		12.236	0		4.914	0		0.086	0
			23.155	0		18.682	0		3.218	0		1.396	0
			25.714	0		12.658				0
			11.724	0		8.547				0
			8.234
	R3		5.846	0		6.261	0		14.203	0		17.651	4.578
			15.86	0		0.569	0		10.638	0		25.703	2.945
			1.751	0		21.207	0		0.371	0		17.629	3.087
			9.512	0		17.584	0		0.672	0		9.343	0
			22.661	0		10.411	0		11.182	0		6.413	0
			7.309	0		0.844	0		8.291	0		10.259	0.891
			0.595	0		12.534	0		9.449	0		1.992	1.324
			0.952	0		15.273	0		0.697	0		4.885	1.163
			8.547	0		3.238	0		11.828	0		16.041	2.019
			9.761	0		17.826	0		20.304	0		23.88	0.899
			36.612	0		16.11	0		7.598	0		8.379	5.194
			10.992	0		3.21	0		9.272	0		14.291	3.092
			9.794	0		13.02	0		9.541	0		3.638	7.194
			3.962	0		7.233	0		0	0		23.421	8.812
			3.486	0		16.05	0		0	0		8.763	1.902
			7.618	0		18.036	0		0	0		23.087	3.075
			11.727	0		2.39	0		0	0		9.715	5.914
			10.676	0		23.105	0		1.124	0		7.655	0.912
			10.381	0		14.625	0		3.134	0		13.879	2.195
			14.889	0		10.406	0		5.156	0		12.931	3.154
			9.593	0		8.575	0		0
