## Supplementary material for "The *Caenorhabditis elegans* bacterial microbiome influences microsporidia infection through nutrient limitation and inhibiting parasite invasion": Data S1: Figure 3.xlsx

### Sheet: b)
% Gravid	Uninfected	Infected
			OP50 (37C)	OP50 (37C)		OP50 (25C)	OP50 (25C)		BIGb0170	BIGb0170		BIGb0172	BIGb0172		BIGb0393	BIGb0393		CEent1	CEent1		JUb19	JUb19		JUb44	JUb44		JUb66	JUb66		MYb10	MYb10		MYb11	MYb11		MYb71	MYb71		MSPm1	MSPm1
	R1		98	32		100	21.8		59.5	5.7		98.5	53.7		99	42		99.4	41.8		98.7	23.8		95	5.3		99.5	46.6		98	48		99	90		94	24.8		100	36
	R2		100	21.6		100	28		84.9	6		97.5	51.1		100	38		100	38		100	21.7		98.4	8.1		100	35		100	28.5		98.2	93.75		100	17		100	41
	R3		100	13.7		100	31		59.4	2		100	46		98	24.3		96.8	22.7		100	19.2		91.3	3.4		98.2	28.5		99	30		100	94		98	6.5

### Sheet: c)
% DY96
			OP50-1 (37C)	OP50-1 (25C)	BIGb0170	BIGb0172	BIGb0393	Cent1	JUb19	JUb44	JUb66	MYb10	MYb11	MYb71	MSPm1
	R1		31.77	25.104	31.778	19.069	19.358	23.662	15.606	38.332	30.761	37.845	19.576	11.739	23.495
			12.429	35.176	27.822	24.738	16.182	24.24	32.456	20.875	30.824	12.586	3.745	15.401	22.772
			34.655	31.268	33.72	22.742	29.641	22.33	12.2	35.332	27.659	24.039	9.062	5.78	14.054
			26.51	30.747	34.157	29.522	23.249	40.425	28.919	20.446	21.216	36.437	12.713	33.586	32.86
			31.368	37.763	29.843	20.509	11.766	30.799	19.218	23.808	7.442	26.529	36.248	28.273	20.986
			31.741	17.588	35.282	25.809	24.341	32.597	26.488	13.738	30.757	7.183	14.13	25.352	17.59
			7.691	31.878	28.904	7.751	17.844	22.105	5.248	21.232	11.773	28.625	10.206	13.178	24.45
			6.71	32.333	45.927	12.217	19.567	30.229	0.271	25.158	22.666	36.914	29.926	28.824	23.69
			34.672	33.91	35.101	18.794	27.593	24.676	9.59	31.297	18.88	31.834	4.617	7.289	26.701
			31.111	37.914	26.36	36.256	10.296	37.739	31.674	24.117	7.263	27.821	7.632	14.091	45.943
			30.743	37.849	35.473	21.022	24.456	11.19	1.917	13.012	2.33	4.408	2.668	14.071	24.036
			9.349	34.457	31.861	28.698	11.588	35.666	36.31	35.679	20.325	23.338	22.751	15.885	38.807
			22.805	35.374	19.885	49.341	15.596	23.031	2.111	27.744	5.917	14.77	24.94	4.232	34.45
			29.592	24.124	28.357	37.551	23.488	33.493	28.949	14.012	10.464	30.621	9.348	9.824	16.423
			25.942	17.315	39.597	29.373	18.318	36.146	24.173	22.44	33.842	24.214	23.246	10.502	34.624
			28.235	4.391	50.336	18.707	30.309	27.961	6.769	29.974	32.207	14.932	10.795	0.189	19.444
			34.159	22.908	32.822	17.6	16.494	25.086	20.022	27.682	14.256	2.038	22.47	31.075	21.598
			38.917	25.98	42.7	19.619	20.93	23.165	19.768	24.835	9.907	5.391	13.925	4.316	11.954
			23.399	45.89	19.54	25.411	37.802	14.429	25.521	29.024	46.432	18.025	13.834	27.188	6.296
				14.598	42.638	24.65	23.09			19.449	19.632	38.684	23.975	16.951	42.73
				35.556	25.483		11.294					24.009		19.656	18.961
					58.24		14.347					18.165		4.094
												3.932
	R2		20.265	14.348	36.405	27.271	4.649	36.18	19.173	35.328	32.8	8.043	11.476	24.535	23.869
			23.423	30.817	28.438	23.32	11.701	8.407	34.038	33.817	21.425	19.663	19.312	12.904	6.178
			14.586	20.671	27.634	28.296	20.441	24.625	27.068	38.619	6.634	32.816	1.884	34.075	31.5
			7.461	39.987	25.248	6.31	16.458	35.633	20.288	35.568	20.786	35.486	11.83	20.908	13.881
			19.072	24.094	35.354	13.568	12.968	21.154	28.725	39.718	25.907	29.097	0.265	52.728	33.055
			31.364	18.575	21.249	6.868	18.019	15.286	26.119	10.555	11.782	30.784	0.021	3.705	17.943
			13.717	16.265	25.982	19.978	15.757	30.981	15.511	52.502	25.555	18.702	3.716	17.48	27.052
			23.347	13.657	33.356	6.979	19.056	1.54	32.122	33.436	32.143	35.261	1.89	23.365	14.673
			27.997	22.442	33.773	22.108	7.023	27.779	13.606	23.815	17.912	25.432	1.6	14.99	29.34
			20.742	35.54	26.067	13.432	29.151	26.836	32.792	27.698	16.767	34.733	16.247	11.902	18.529
			20.111	30.026	26.003	1.799	17.486	28.804	14.801	31.205	25.015	31.971	3.538	15.733	34.475
			18.162	28.962	32.218	22.493	12.5	10.189	27.297	34.615	11.364	21.726	7.781	16.831	7.501
			13.166	24.237	13.788	17.756	17.163	12.005	28.03	23.808	2.39	22.544	0.705	20.406	26.502
			14.633	21.579	36.376	14.005	23.856	21.955	30.516	39.278	27.384	28.185	2.132	25.284	20.395
			16.798	11.678	16.994	10.873	18.524	35.134	28.879	31.471	34.716	28.176	5.293	32.223	35.162
			10.495	31.369	27.869	15.728	6.483	29.306	43.18	28.429	21.422	13.512	11.326	23.321	15.186
			10.364	31.15	22.165	11.48	16.675	22.585	11.224	18.542	21.079	4.715	0	20.575	2.958
			15.526	14.929	24.882	10.802	26.657	30.49	18.589	19.934	33.047	25.561	15.742	21.502	24.352
			30.155	30.646	34.946	7.744	6.057	3.671	19.042	32.054	18.42	33.912	0.494	16.308	1.3
			27.401	19.376	22.766	13.075	24.585	11.936	16.976	16.316	19.248	19.994	20.539	19.05	1.043
			0.266	24.22									14.836
			17.726
	R3		4.882	38.235	27.025	41.848	20.207	18.471	29.196	9.835	8.108	16.206	1.092	24.383	18.948
			20.319	31.458	29.699	40.751	12.336	3.207	55.33	33.724	18.43	18.338	7.856	21.582	0.003
			23.574	14.139	28.82	20.665	20.601	33.713	28.921	14.852	2.39	29.62	5.505	31.659	26.463
			40.185	23.843	33.313	3.817	23.276	6.07	34.607	0.113	29.327	13.3	4.416	39.502	0
			33.522	24.202	20.276	0.385	21.117	1.205	35.648	22.362	4.617	36.848	0.911	27.029	1.535
			29.532	20.291	27.673	28.776	12.511	14.267	35.822	23.5	18.217	38.334	5.036	33.621	0
			30.314	32.591	44.073	29.803	17.923	26.051	30.464	15.671	17.747	30.234	0.082	19.504	41.914
			30.427	30.839	21.75	36.27	15.825	36.115	34.19	35.08	3.55	27.342	4.731	16.205	14.535
			35.237	25.902	40.912	12.166	35.115	37.47	14.53	13.712	16.986	29.684	5.839	10.607	0
			46.883	22.577	20.396	0.707	26.823	12.489	20.756	50.378	10.347	30.471	0	20.529	27.342
			34.156	29.995	22.54	23.028	23.864	22.925	30.908	36.532	15.707	33.535	0	11.114	30.409
			42.038	16.866	33.552	4.121	25.426	23.447	20.336	6.745	34.985	31.638	41.451	19.138	29.229
			38.352	4.098	21.522	37.091	39.031	13.247	21.967	17.324	0.862	1.63	1.264	17.961	0.79
			44.345	16.337	39.951	1.044	28.54	3.908	26.372	8.928	0.05	10.605	1.616	13.882	12.436
			32.904	29.592	20.501	14.992	46.418	29.361	17.992	18.798	8.736	4.432	4.26	9.573	35.092
			26.093	23.444	25.888	2.91	15.682	20.106	24.519	25.756	23.333	3.45	23.425	13.077	20.945
			15.334	24.629	40.905	15.52	23.023	9.818	19.714	31.273	23.893	4.833	0.472	16.649	17.273
			34.008	1.78	31.234	4.359	30.352	20.044	41.314	8.348	42.431	6.627	6.686	10.295	33.22
			10.305	37.055	46.426	25.384	21.027	26.201	30.574	18.802	12.605	22.765	24.727	8.086	25.689
			25.192	28.874	22.739	5.979	16.307	33.672	20.159	5.422	47.953	21.798	0.005	9.583	9.424
							18.246				2.673		1.366

### Sheet: d)
% FISH 48 hour chase
			OP50 37C	OP50 25C	MYb11
	R1		39.839	17.173	11.241
			7.776	24.002	27.905
			10.253	45.896	13.049
			37.653	52.337	17.6
			20.362	36.828	16.443
			27.81	12.512	8.288
			4.879	25.839	9.995
			12.89	3.417	20.12
			12.498	39.212	22.552
			14.388	30.33	2.368
			14.417	18.474	31.092
			44.293	34.444	26.445
			42.805	26.74	19.949
			24.798	33.232	19.141
			21.732	19.962	9.262
			11.633	32.013	8.275
			29.366	15.847	11.94
			25.832	30.996	14.798
			17.289	16.399	5.257
			13.433	27.845	16.306
	R2		19.663	3.776	30.157
			44.166	11.329	18.766
			29.639	21.129	28.45
			40.524	18.871	20.23
			33.749	30.903	1.274
			21.672	18.4	6.747
			13.135	23.726	0.151
			28.964	23.726	21.339
			19.408	9.992	7.776
			22.556	19.263	15.462
			45.598	17.499	16.523
			4.393	36.943	19.029
			35.227	35.89	3.616
			30.943	31.94	6.674
			28.042	29.635	21.7
			27.978	24.912
			22.187	29.477
			23.245	22.05
			51.952	28.456
			12.162	22.234
	R3		34.033	3.461	16.134
			1.722	6.079	0.264
			26.985	48.994	14.803
			46.13	12.201	31.62
			27.88	22.872	33.956
			29.893	11.822	13.134
			37.369	8.642	32.369
			28.106	18.351	27.589
			0.102	32.356	12.571
			28.988	35.412	23.193
			16.588	37.801	7.008
			22.955	8.357	13.797
			23.762	19.086	31.767
			21.872	20.733	32.569
			39.661	13.531	34.189
			20.516	16.057	17.141
			0.919	12.133	13.774
			32.207	57.59	13.774
			29.52	18.895	8.03
			26.415	21.525	4.182

### Sheet: e)
%DY96 72 hour chase
			OP50 37C	OP50 25C	MYb11
	R1		9.85	19.308	11.211
			8.192	28.315	10.369
			28.599	27.839	7.45
			12.759	13.096	9.786
			22.884	20.06	12.205
			10.75	26.612	7.466
			6.946	25.088	11.558
			18.988	31.959	12.094
			10.691	14.249	10.299
			18.251	18.208	8.603
			8.426	26.476	12.36
			20.263	17.123	19.46
			29.084	26.409	12.771
			31.288	14.53	14.997
			23.988	21.294	12.304
			14.948	9.029	19.787
			10.501	24.635	9.965
			16.013	21.155	10.514
			22.607	31.734	19.547
			13.227	15.178	10.925
			7.561
	R2		11.052	12.144	6.119
			7.999	25.137	7.518
			12.243	4.119	9.383
			23.717	0.473	9.365
			7.491	6.493	11.337
			17.812	0.764	2.558
			14.916	11.329	1.88
			40.765	9.121	10.099
			29.34	22.843	1.142
			34.317	0.816	6.173
			16.809	26.956	1.365
			9.817	12.038	1.284
			2.282	21.232	8.227
			29.287	0.015	13.376
			16.085	10.663	0.428
			6.069	9.588	7.269
			17.006	10.371	1.549
			3.896	40.396	0.399
			6.759	17.454	13.382
			5.503	15.66	13.197
	R3		16.466	9.901	8.602
			12.878	7.285	7.661
			28.277	8.418	7.501
			37.887	25.917	7.251
			14.604	36.312	5.026
			19.416	5.607	2.758
			41.419	2.682	3.989
			36.689	3.453	5.378
			36.834	39.436	13.264
			12.005	4.998	7.984
			17.301	2.001	16.875
			13.939	25.097	15.923
			6.247	21.604	14.927
			22.985	30.894	26.8
			24.678	27.506	26.016
			15.375	30.311	9.317
			30.889	6.089	12.277
			30.577	31.173	14.646
			15.588	17.605	9.774
			12.985	33.636	25.853
