## Supplementary material for "The *Caenorhabditis elegans* bacterial microbiome influences microsporidia infection through nutrient limitation and inhibiting parasite invasion": Data S1: Figure 4.xlsx

### Sheet: b)
% Gravid
		LB	OP50 25C	MYb11	MSPm1	JUb19	JUb44	JUb66	CEent1	MYb10	MYb71	BIGb0170	BIGb0172	BIGb0393
	R1	25	17	100	89	70	26.7	52.5	60	31	70	47	86	64.5
	R2	37.4194	45.614	93.0435	93.3333	55.814	58.7209	79.5699	63.9706	64.1026	59.8837	66.2791	76.087	73.8636
	R3	24.5098	36.5714	97.1963	97.6	33.3333	18.9655	61.9883	65.4242	37.8378	46.5649	58.046	95.3846	48.2993

### Sheet: c)
Spores in gut
			LB	OP50 25C	MYb11	MSPm1	BIGâ0172
	R1		2	1	1	1	3
			3	1	4	0	0
			3	3	0	2	3
			4	5	2	0	1
			8	1	1	1	1
			2	3	0	1	1
			2	0	3	1	14
			0	1	2	1	1
			12	1	1	0	3
			3	2	0	2	3
			1	1	1	5	0
			0	1	3	1	1
			2	4	3	2	3
			1	1	1	2	6
			1	1	5	0	1
			5	2	1	0	2
			2	1	1	0	6
			4	0	0	0	4
			2	2	2	0	1
			1	4	0	10	0
			0	2	2	3	3
			3	2	1	1	2
	R2		4	1	2	1	3
			2	5	0	0	1
			8	12	3	1	1
			3	3	0	1	2
			5	0	3	1	3
			1	1	0	3	2
			3	0	0	2	5
			2	9	2	0	4
			3	2	0	2	2
			4	0	2	3	1
			1	3	1	2	0
			2	1	0	1	4
			5	1	2	0	2
			3	1	1	3	3
			0	5	1	2	3
			1	4	3	0	5
			6	4	2	0	3
			3	1	3	2	5
			3	4	0	1	2
			3	5	2	1	3
			4	3	0	1	2
	R3		5	2	2	1	6
			12	3	5	4	2
			3	4	4	4	8
			3	5	5	2	1
			9	2	1	4	6
			1	3	2	2	4
			2	4	1	0	0
			7	2	2	3	6
			1	2	1	1	4
			5	4	2	4	2
			2	3	0	0	1
			2	4	2	1	3
			6	1	3	3	7
			1	4	2	6	1
			3	2	0	4	2
			10	3	2	1	1
			2	1	1	1	3
			5	1	1	2	2
			2	2	1	8	0
			6	2	1	3	4
			0	1	2	2	4

### Sheet: d)
% Fired spores
		LB	OP50 25C	MYb11	MSPm1	BIGb0172
	R1	78.3333	84.2105	85.2941	79.5455	89.8305
	R2	81.25	83.3333	100	81.4815	75
	R3	70.1149	63.6364	72.5	52.1739	64.1791

### Sheet: e)
Sporoplasms
			LB	OP50 25C	MYb11	MSPm1	BIGb0172
	R1		4	1	0	0	0
			4	2	3	0	2
			4	0	0	0	4
			3	0	3	0	3
			4	5	0	0	2
			3	4	2	0	2
			5	0	2	0	0
			2	3	2	0	5
			7	1	1	2	0
			12	0	0	1	2
			3	0	2	0	2
			0	1	0	0	2
			3	0	0	0	4
			1	2	0	1	2
			2	5	0	0	5
			5	2	1	0	5
			0	4	1	0	2
			4	4	0	0	2
			4	2	1	1	3
			4	2	3	3	0
			2	1	0	2	2
			3	5	0	0	1
	R2		4	3	0	2	0
			1	2	0	3	2
			5	0	1	3	1
			0	3	0	1	3
			6	1	0	0	3
			1	4	0	0	0
			3	1	2	1	2
			2	4	1	0	5
			3	0	0	0	2
			0	0	0	0	0
			5	3	0	3	0
			1	1	0	1	4
			3	3	3	0	1
			4	0	2	0	1
			0	1	1	0	1
			7	3	1	1	0
			0	2	7	2	5
			5	2	0	0	3
			2	5	0	1	3
			1	1	0	0	2
			2	4	0	0	0
	R3		2	2	3	0	1
			2	1	0	5	0
			2		0	0	1
			2	1	0	0	4
			0	1	2	2	0
			2	0	2	0	0
			2	5	2	1	0
			4	1	0	0	2
			2	3	0	0	4
			3	5	0	1	4
			3	2	1	1	3
			4	2	1	1	0
			3	4	2	0	2
			3	5	2	0	0
			1	5	0	1	1
			4	4	1	1	3
			2	2	1	0	2
			2	3	1	1	3
			6	2	0	0	1
			1	5	0	0	3
			2	6	1	0	2

### Sheet: f)
% Dead (PI+)
		LB	LB-Heat killed	MYb11	MSPm1
	R1	22	93	9.4	26.8
	R2	13	100	16	9.7
	R3	13.6	98.2	9.1	13.2

### Sheet: g)
% Fired
			LB	OP50 25C	MYb11	MSPm1	BIGb0172
	R1		28.8889	29.5775	34.6939	50.3546	25
	R2		29.0323	28.8136	20.6612	50.4065	33.871
	R3		5.50459	16.8224	18.3673	14	25

### Sheet: h)
[Spores] Normalized to LB
								2 fold dilution
			LB	OP50 25C	MYb11	MSPm1		LB	OP50 25C	MYb11	MSPm1
	R1		1	1.05405	0.612613	0.774775		0.351351	0.315315	0.135135	0.27027
	R2		1	0.745223	0.579618	0.477707		0.496815	0.452229	0.350318	0.292994
	R3		1	0.871212	0.643939	0.613636		0.363636	0.44697	0.318182	0.401515

### Sheet: i)
Spores in gut
			OP50	MYb11	MSPm1	MYb11 + OP50	MSPm1 + OP50	MYb11 + MSPm1
		R1	3	2	3	1	2	0
			5	1	3	7	0	0
			2	1	0	3	2	2
			1	1	4	1	1	2
			5	2	2	2	2	2
			3	2	0	0	2	1
			3	1	2	3	1	2
			3	4	2	1	1	2
			2	1	2	0	2	0
			3	2	1	2	3	4
			4	3	4	0	3	1
			2	1	1	2	1	1
			1	2	2	5	6	0
			5	2	0	2	3	0
			1	4	0	7	1	1
			2	1	2	0	3	0
			2	2	1	0	2	0
			2	2	0	1	2	2
			1	2	1	1	2	0
			4	2	1	0	2	0
		R2	3	1	1	2	2	3
			1	2	1	4	0	2
			5	1	2	6	0	1
			4	2	1	1	1	1
			2	0	2	1	2	0
			0	2	2	2	1	3
			3	1	1	4	1	2
			2	2	3	7	2	1
			2	1	0	2	1	3
			3	5	0	2	2	3
			4	1	0	2	4	1
			3	1	1	1	4	1
			2	3	1	2	2	3
			6	1	2	0	1	3
			0	3	0	1	2	2
			5	1	2	0	1	3
			1	1	0	0	2	1
			1	3	2	3	2	1
			1	0	1	1	3	0
			2	1	0	0	2	0
		R3	0	3	1	4	1	1
			1	1	1	1	0	2
			6	4	2	2	0	2
			2	3	0	3	1	1
			2	1	1	2	0	1
			4	3	2	5	0	2
			1	1	2	1	0	1
			3	2	0	4	1	1
			3	1	2	2	0	4
			1	3	2	2	0	1
			0	1	2	1	1	3
			10	2	1	5	1	2
			1	3	2	4	1	3
			2	2	1	0	0	1
			5	3	2	1	0	0
			6	1	1	1	4	1
			3	1	2	1	0	2
			2	2	2	0	1	0
			1	0	2	3	0	1
			2	2	2	4	0	0

### Sheet: j)
% Fired spores
			OP50	MYb11	MSPm1	MYb11 + OP50	MSPm1 + OP50	MYb11 + MSPm1	Spore control
		R1	79.5	86	71	71	97.5	80	8
		R2	66	84.375	100	85	88	85.4	10
		R3	68	70	93	89	90	89.75	15

### Sheet: k)
Sporoplasms
				OP50	MYb11	MSPm1	MYb11 + OP50	MSPm1 + OP50	MYb11 + MSPm1
			R1	3	4	2	2	2	0
				3	0	3	5	1	1
				2	0	2	3	0	1
				2	4	2	0	3	3
				5	3	4	2	2	1
				5	3	2	2	1	2
				1	4	3	1	3	2
				4	7	2	5	1	0
				4	5	5	0	1	1
				3	2	5	1	4	0
				5	0	3	0	4	1
				5	3	2	1	4	2
				4	2	2	4	4	3
				3	3	2	3	5	0
				2	3	2	6	1	1
				5	3	2	4	0	0
				2	0	2	4	0	2
				5	3	0	2	6	1
				1	3	0	4	3	1
				4	3	2	3	0	0
			R2	1	0	2	1	2	2
				2	0	1	0	0	2
				2	2	0	4	1	2
				1	2	1	1	2	2
				4	1	0	3	1	0
				3	0	0	1	3	0
				3	2	2	2	2	0
				3	3	1	3	2	1
				4	2	1	2	3	1
				5	1	2	1	2	0
				2	3	0	3	3	2
				4	1	2	1	3	0
				2	1	1	2	4	2
				6	3	2	2	0	1
				2	1	1	1	3	0
				4	2	0	0	2	2
				5	2	4	0	2	2
				4	3	2	2	3	2
				4	0	2	3	2	0
				6	0	0	1	2	0
			R3	3	1	1	2	3	1
				4	5	3	2	3	1
				4	1	2	5	2	0
				6	3	3	3	3	1
				3	0	2	2	4	1
				1	3	3	3	1	2
				6	3	2	2	3	0
				2	2	1	3	2	0
				4	1	2	4	2	2
				5	0	1	1	2	1
				6	0	0	4	1	1
				7	0	2	4	2	0
				1	1	3	2	3	1
				2	3	1	4	0	2
				4	2	2	2	4	0
				4	1	2	2	3	1
				4	1	2	2	3	1
				3	1	2	7	2	0
				2	0	1	2	3	1
				3	1	1	3	3	1
