## Supplementary material for "The *Caenorhabditis elegans* bacterial microbiome influences microsporidia infection through nutrient limitation and inhibiting parasite invasion": Data S1: Figure 5.xlsx

### Sheet: a)
Sporoplasms
			Vehicle	H2O	MYb11	256 ug/ml Massetolide E	256 ug/ml Massetolide F	128 ug/ml Massetolide E	128 ug/ml Massetolide F	128ug/ml Massetolide E + 128ug/ml massetolide F
	R1		4	6	1	2	0	3	6	2
			5	5	2	1	2	1	0	0
			2	4	0	2	1	1	1	2
			7	3	0	0	1	0	3	0
			4	3	1	2	1	4	2	0
			4	3	0	1	0	0	2	2
			2	4	0	1	2	3	2	1
			3	6	0	1	1	4	0	1
			4	1	2	0	2	2	2	2
			2	2	3	0	1	3	3	2
			5	5	1	3	1	4	1	1
			7	4	1	1	1	4	1	0
			4	5	1	2	2	3	4	2
			3	1	1	0	1	4	1	1
			6	6	0	1	2	2	1	3
			4	2	1	3	2	5	6	1
			4	4	1	4	1	3	2	1
			6	4	1	2	0	3	1	1
			3	3	1	3	2	2	6	3
			3	2	0	2	0	5	3	3
	R2		1	5	2	1	0	3	4	0
			2	4	0	0	0	3	2	1
			3	4	2	1	1	5	3	0
			5	5	0	1	2	4	2	0
			3	4	0	1	0	1	0	0
			5	6	1	2	0	5	2	1
			3	3	1	2	0	3	1	0
			2	4	2	1	0	1	4	0
			2	3	1	1	0	3	2	2
			3	2	2	3	3	2	0	0
			3	1	1	1	0	2	3	0
			4	3	2	0	0	2	3	1
			0	6	2	1	0	5	6	3
			2	3	0	0	0	2	2	3
			4	4	3	0	0	3	2	2
			4	7	3	1	0	3	2	2
			1	5	3	1	1	3	3	0
			4	1	2	0	2	2	2	1
			3	2	2	0	1	0	1	2
			0	4	0	0	1	3	0	1
	R3		3	4	2	2	1	0	4	2
			1	4	1	2	0	3	1	4
			5	3	0	1	3	4	4	1
			4	4	0	3	0	0	2	2
			3	3	0	1	0	4	5	3
			7	8	1	4	0	0	2	0
			3	6	1	2	2	1	3	2
			5	2	2	3	0	1	4	4
			4	5	1	1	0	2	3	2
			4	3	0	3	0	4	4	0
			5	1	1	1	0	3	4	1
			7	1	2	2	1	2	0	2
			3	1	1	2	1	4	5	2
			4	2	2	0	0	3	3	4
			2	2	1	2	0	3	2	1
			5	4	2	3	0	2	4	1
			3	6	0	5	0	4	2	2
			6	2	1	1	0	2	2	1
			3	3	1	2	0	3	5	1
			5	5	2	1	0	4	2	2

### Sheet: b)
Sporoplasms
		OP50 25C	MSPm1	1	2	3	4	5	6	7	8	9	10	11	12	13	14	15	16	17	18	19	20	21	22	23	24	25
	R1	4	0	0	2	2	2	0	0	0	0	0	0	0	2	6	1	1	1	0	0	0	0	1	1	1	1	7
		1	0	4	1	4	4	0	0	0	0	0	0	0	1	3	3	2	0	0	0	0	0	0	0	1	2	2
		2	1	2	2	3	3	0	0	0	0	0	0	1	0	1	5	3	0	0	0	0	0	0	0	0	2	4
		2	1	2	2	2	1	0	0	0	0	0	0	0	2	4	5	2	2	0	0	0	0	0	1	2	3	6
		2	2	2	1	1	4	0	0	0	0	0	0	0	5	3	5	3	3	0	0	0	0	0	1	0	3	1
		5	1	1	3	1	0	0	0	0	0	0	0	1	1	3	1	2	2	0	0	0	0	0	0	2	1	4
		1	1	3	4	2	2	0	0	0	0	0	0	0	2	5	5	2	0	0	0	2	0	0	0	1	0	2
		2	3	2	5	1	1	0	0	0	0	0	0	0	0	1	2	8	0	0	0	1	0	0	1	2	4	2
		2	0	4	1	1	4	0	0	0	0	0	0	0	5	3	1	3	0	0	0	0	0	0	1	4	3	2
		2	1	3	1	3	3	0	0	0	0	0	0	3	1	3	0	3	2	0	0	0	0	0	0	1	1	5
		3	0	1	4	3	6	0	1	0	0	0	0	0	3	3	1	2	0	0	0	1	0	0	0	1	4	4
		4	2	0	1	6	4	0	0	0	0	0	0	0	3	1	4	1	1	0	0	0	0	0	1	0	0	3
		1	1	2	2	3	3	0	0	0	0	0	0	2	3	1	3	2	1	0	0	0	0	1	0	0	0	1
		3	0	3	4	3	0	0	0	0	0	0	0	0	1	3	6	2	0	0	0	0	0	0	0	2	1	0
		0	3	3	3	4	2	0	0	0	0	0	0	0	1	0	5	2	0	0	0	0	0	0	0	1	2	1
		3	2	1	2	3	3	0	0	0	0	0	0	2	1	4	7	2	0	0	0	1	0	0	0	4	2	2
		3	1	1	0	4	2	0	0	0	0	0	0	1	2	2	2	4	1	0	0	1	0	0	1	4	2	2
		2	1	1	0	2	0	0	0	0	0	0	0	0	2	4	3	2	4	0	0	0	0	0	0	1	2	1
		2	0	5	1	1	2	0	0	0	0	0	0	0	1	2	4	2	1	0	0	1	0	0	1	5	1	3
		2	1	4	2	1	1	0	0	0	0	0	0	0	1	3	5	2	0	0	0	0	0	0	0	2	0	2
	R2	7	1	4	2	2	2	0	0	2	0	0	0	3	1	3	4	3	6	0	0	1	0	3	2	2	5	10
		2	2	5	3	5	1	0	0	1	0	0	0	3	1	4	6	6	2	0	0	1	0	2	2	0	5	5
		5	0	2	3	5	2	0	0	1	0	0	0	1	4	3	5	3	1	0	0	1	0	2	2	1	2	10
		5	2	6	5	6	0	0	0	1	0	0	0	1	4	4	5	2	3	0	0	1	1	2	3	4	2	6
		4	1	4	6	5	4	0	0	2	1	0	0	2	2	4	5	4	4	0	0	3	0	2	2	3	5	6
		4	3	5	3	2	4	1	0	2	1	0	0	3	2	3	7	2	3	0	0	2	1	3	1	5	2	5
		5	2	4	2	5	1	0	0	2	0	0	1	2	1	5	5	5	1	0	0	1	0	3	1	1	4	7
		2	1	5	6	8	2	0	0	2	0	0	0	1	2	2	6	5	5	0	0	2	0	4	1	2	2	4
		3	3	6	5	5	5	0	0	1	0	0	0	1	6	6	3	4	2	0	0	0	0	3	1	3	4	5
		6	2	5	4	3	3	0	0	1	0	0	0	4	3	5	3	2	2	0	0	1	0	2	3	4	4	3
		3	2	4	2	5	4	0	0	0	0	0	1	1	1	8	5	7	6	0	0	2	0	4	2	3	4	6
		2	0	1	4	5	2	0	0	2	0	0	0	4	2	5	3	3	3	0	0	0	0	3	2	2	4	4
		4	0	4	5	4	6	0	0	2	0	0	0	3	3	5	1	4	3	0	0	1	1	2	1	3	3	5
		3	2	3	6	3	5	0	0	3	0	0	0	0	3	3	3	3	2	0	0	3	0	1	2	2	3	5
		3	3	3	6	5	3	0	1	1	2	0	1	1	4	5	4	4	5	0	0	3	1	4	1	3	4	5
		2	2	6	2	4	8	0	0	0	0	0	0	2	3	8	5	2	4	0	0	0	0	3	3	2	6	3
		5	0	2	7	4	3	1	0	0	0	0	2	2	3	3	3	2	4	0	0	0	0	4	0	3	5	1
		6	1	1	5	5	4	0	0	0	0	0	0	2	2	6	5	4	8	0	0	1	0	0	1	3	3	4
		4	1	1	2	4	2	0	0	3	2	0	1	5	1	4	4	4	3	0	0	2	0	0	1	3	8	6
		2	1	3	5	2	2	0	0	2	2	0	0	1	2	3	4	3	2	0	0	1	0	3	2	2	6	8
