## Supplementary material for "The *Caenorhabditis elegans* bacterial microbiome influences microsporidia infection through nutrient limitation and inhibiting parasite invasion": Data S1: Figure 6.xlsx

### Sheet: b)
Spores in gut	OP50	MYb11	MYb114	MYb118	MYb188	MYb327	MYb395	MYb357
R1	3	1	2	3	1	2	2	1
	3	0	2	1	9	1	1	0
	2	0	2	1	6	1	2	2
	0	2	0	0	2	0	0	1
	2	0	1	0	2	8	0	0
	1	0	1	0	6	1	1	0
	0	0	0	1	1	0	0	0
	8	1	2	3	4	2	1	4
	1	1	1	1	4	2	0	0
	8	1	0	1	1	2	2	1
	8	0	1	1	1	1	4	1
	2	0	0	4	1	2	7	0
	4	1	1	1	2	1	0	0
	1	4	1	0	2	4	1	1
	9	0	1	0	2	1	1	1
	1	0	1	0	2	6	3	0
	4	0	1	1	1	1	2	1
	0	0	2	0	2	1	2	0
	3	1	3	0	5	2	2	0
	4	0	0	1	2	4	3	2
		0	1	0		3	0	1
		1	0	11		2	2	0
		2	2	1		3	2	4
		0	1	1			3	0
		2	1	1			0	0
		0	2	1			4	0
		2	3	0			3	0
		2	0	3			6	0
		0	0	0				3
		0	1	1				0
		1	1	2				1
		1	1	1				1
		0	0	1				0
		1	3	0				2
		1	3	1				0
		0	1	1				0
		0	0	0				0
		2	1	0				2
		1	1	1				1
		2	0	2				0
		0	0	2				0
		0	1	0				0
		1	3	2				1
		2	2					0
		4						0
		0						0
		1						0
		2						0
		2						0
		0						0
		2						0
		1						0
		2						0
		0						0
		0						0
		0						0
		0						0
		2						0
		0						0
		2						0
								0
								2
								2
								0
								0
								0
								3
								1
								2
								0
								1
								1
								0
								1
								0
								1
								0
								1
								1
								1
								0
								0
								2
R2	2	3	1	0	2	1	3	1
	2	2	1	1	5	1	1	2
	2	2	0	3	4	3	3	2
	2	0	0	0	2	1	2	1
	4	1	0	2	2	1	0	1
	4	5	0	0	2	2	3	0
	4	2	1	4	2	2	2	2
	3	1	0	0	2	2	1	0
	4	3	0	1	3	0	1	0
	0	3	0	4	2	1	3	0
	1	3	0	1	0	0	0	2
	4	2	0	2	2	3	1	1
	0	0	0	1	1	1	7	2
	3	2	0	0	2	0	1	0
	0	0	2	0	2	1	0	0
	1	4	0	2	3	1	2	0
	5	0	0	2	2	2	2	1
	1	2	2	0	3	2	3	0
	5	0	1	0	1	0	2	4
	1	1	1	1	1	0	2	0
	5	2	0	2	1	3	5	0
		0	1	1	1	2	0	1
		2	2	1	0	1	2	1
		3	1	1	0	0	1	1
		1	1	1	1	1	2	1
		2	1	1	4	0	3	0
		2	0	2		1		1
		1	0	0		1		1
		3	1	2		1		0
			0	1		1		1
			1	1		2		0
			1	1		3		2
			0	1		6		0
			1	1		0		0
			1	0		1		1
			0	2		1		0
			0	3		2		0
			0	0				0
			1	1				3
			1	0				1
			0	0				0
			0	1				1
			0	1				3
			2	2				1
			0					1
			1					0
			0					2
			0					0
			0					2
			1					1
			1					2
			2					1
			0					0
			1					1
			1					0
			3					0
			0					1
			0					1
			0
			0
			0
			0
			0
			0
			2
			0
			0
			1
			1
			2
			0
			1
			1
			0
			0
			1
			0
			3
			0
			0
			0
			0
			1
			0
			1
			0
			0
			0
			0
			1
			0
			0
			0
			0
			2
R3	3	4	3	4	5	0	2	1
	0	2	2	1	1	1	2	0
	1	0	0	2	5	2	1	2
	4	1	1	1	4	0	0	0
	2	0	2	2	4	1	2	1
	4	1	0	0	0	0	1	0
	1	0	1	1	2	0	1	1
	4	3	1	1	1	0	1	1
	5	3	1	2	1	2	2	2
	4	0	0	3	2	0	0	2
	4	1	2	1	1	0	2	3
	2	1	0	0	4	0	1	1
	2	0	1	2	1	1	1	1
	0	0	0	0	5	2	5	1
	3	1	0	2	6	2	1	3
	3	0	0	1	1	0	1	2
	3	1	2	0	4	0	1	1
	1	0	0	1	1	2	3	4
	1	0	1	2	2	1	0	1
	3	0	0	1	12	0	0	1
	0	2	1	1	1	3	3	1
		2	1	1		1	3	1
		1	2	0		0	1	1
		0	1	2		1	0	1
		0	1	0		0	0	0
		0	0	0		0	1	1
		0	0	1		1	2	1
		2	2	0		1	2	0
		0	2	0		1	5	0
		0	0	1		0	0	0
		0	0	3		1	0	2
		2	0	0		0	3	0
		0	1	2		1	1	1
		1	1	0		1	6	0
		1	0	2		0		1
		4	1	1		2		1
		1	2	4		2		1
		2	0	2		2		1
		0	3	0		1		1
		2	3	1		3		0
		2	1	2		2		2
		2	2			1		0
		0	3			3		0
		2	2			2		0
		0	1			0		0
		1	1			0		0
		0	0			2		0
		2	0			1		0
		0	3			1		0
		0				1		0
		0				0		0
		0				0		0
		1				1
		1				2
		0
		1

### Sheet: c)
% Fired spores	OP50	MYb11	MYb114	MYb118	MYb188	MYb327	MYb395	MYb357
R1	85.9375	92.1569	96	86.2745	92.8571	80	92.5926	88
R2	83.0189	75	74.5098	84	74	86	90.3846	76
R3	88	86	90.1961	94	84.127	92.1569	92.5926	78.4314

### Sheet: d)
Sporoplasms	OP50	MYb11	MYb114	MYb118	MYb188	MYb327	MYb395	MYb357
R1	3	1	3	4	2	3	3	0
	3	3	2	3	10	2	4	0
	2	0	0	3	4	2	0	0
	2	0	0	3	9	4	3	3
	4	0	1	2	7	2	3	1
	1	1	1	2	6	8	4	3
	4	1	2	0	3	2	2	2
	8	0	4	5	6	9	0	2
	7	4	1	0	5	5	0	1
	0	2	1	6	6	5	1	0
	11	2	1	0	6	4	4	3
	0	1	3	5	3	7	3	1
	7	0	3	1	3	4	1	0
	6	0	2	3	4	3	6	1
	6	4	1	1	8	4	1	0
	6	4	1	0	6	0	0	0
	6	2	1	0	5	2	0	1
	10	0	3	2	7	8	3	0
	0	2	4	3	7	6	0	0
	10	2	1	0	4	3	2	3
		2	0	1		3	0	0
		2	0	2		9	0	1
		2	0	3		0	3	2
		1	3	2			5	2
		0	2	2			3	1
		2	0	4			1	0
		3	0	0			1	0
		1	0	0			5	0
		0	2	2				4
		4	4	2				1
		2	2	0				1
		2	2	0				2
		4	1	3				1
		4	1	1				1
		1	0	3				0
		4	3	3				1
		0	1	1				2
		1	0	0				2
		4	1	2				0
		2	1	4				1
		5	3	1				1
		2	3	0				2
		1	6	5				3
		2	3					0
		0						0
		0						0
		3						0
		3						1
		2						2
		1						1
		3						2
		2						0
		4						0
		1						0
		2						4
		2						0
		2						0
		1						2
		1						0
		0						0
								0
								3
								0
								0
								0
								0
								4
								2
								1
								0
								0
								0
								1
								2
								0
								2
								1
								0
								0
								0
								2
								0
								3
R2	4	4	0	3	0	3	0	3
	6	2	2	2	8	5	0	0
	1	5	0	2	10	6	0	0
	6	3	0	0	0	2	0	5
	7	0	2	7	0	6	2	1
	3	6	0	1	4	2	2	0
	3	0	0	5	7	3	2	0
	4	0	0	5	3	6	4	1
	1	4	1	2	9	4	2	1
	0	0	0	4	4	0	3	2
	4	0	0	1	2	4	3	0
	11	0	0	0	6	4	2	4
	10	2	1	0	6	4	1	1
	8	0	0	6	7	3	2	1
	0	0	0	0	5	3	2	2
	0	1	0	2	2	4	1	1
	3	0	1	1	8	4	0	1
	5	3	0	3	7	7	3	1
	8	0	0	2	5	7	2	2
	9	7	0	4	3	3	6	3
	5	0	0	6	1	3	3	1
		0	0	4	4	6	2	0
		0	0	5	6	4	1	0
		3	0	5	4	2	0	0
		2	0	2	6	2	4	3
		3	0	1	6	3	3	4
		3	2	4		0		0
		2	1	3		2		0
		3	1	3		3		0
			0	0		7		0
			1	2		2		0
			0	3		2		0
			0	1		4		2
			0	4		2		0
			0	3		4		0
			1	1		3		2
			0	0		4		0
			0	1				0
			0	4				4
			0	1				3
			0	0				2
			1	0				0
			0	2				5
			0	0				0
			1					0
			1					1
			1					1
			2					2
			1					0
			1					0
			1					1
			2					0
			0					0
			0					3
			0					2
			3					6
			0					0
			0					3
			0
			1
			0
			0
			0
			0
			0
			0
			1
			2
			2
			1
			0
			0
			1
			1
			0
			0
			2
			0
			0
			1
			1
			4
			0
			0
			1
			0
			1
			0
			4
			1
			1
			1
			0
			0
			2
R3	2	0	2	8	5	0	0	0
	3	0	2	1	0	1	0	1
	4	1	2	3	1	3	0	0
	2	0	0	0	0	5	0	5
	5	0	8	5	4	0	1	0
	5	0	2	0	1	3	0	0
	4	0	4	6	8	0	0	1
	6	2	2	2	6	1	0	1
	3	1	1	1	2	2	1	0
	2	1	1	3	10	3	2	0
	2	0	3	3	1	0	0	0
	2	3	1	3	7	1	0	3
	1	0	2	1	10	3	0	2
	1	2	0	2	5	3	0	1
	0	1	0	4	4	1	1	2
	0	0	1	2	1	1	0	0
	6	0	0	2	6	0	0	2
	1	1	0	3	4	1	2	3
	1	0	4	2	7	4	0	1
	2	0	0	6	4	0	3	0
	2	4	2	0	4	2	0	0
		1	2	2		0	0	2
		0	2	1		2	0	0
		0	2	4		1	0	0
		0	0	4		1	0	2
		0	0	2		0	1	0
		0	0	6		3	2	3
		3	0	0		0	2	1
		0	0	3		0	0	0
		1	0	4		1	1	0
		2	0	2		2	0	0
		0	1	3		1	0	0
		2	3	1		1	0	0
		0	2	2		2	0	0
		0	1	2		1		0
		1	1	2		2		1
		0	0	3		2		2
		0	0	1		3		3
		0	2	4		0		0
		0	2	3		6		2
		0	1	4		0		0
		1	0			3		1
		1	2			2		0
		0	1			5		1
		0	0			2		4
		4	1			1		0
		1	0			4		2
		4	1			1		0
		2	0			1		0
		2				5		0
		1				1		0
		0				1		1
		1				4
		2				3
		0
		2

### Sheet: e)
% DY96
Generation	OP50			MYb11			MSPm1			Mix
0	13.5231	22.1475	17.6158	13.5231	22.1475	17.6158	13.5231	22.1475	17.6158	13.5231	22.1475	17.6158
1	15.3164	13.1027	9.23673	8.7775	7.8237	4.33835	3.68357	6.5206	7.619	3.52015	4.7021	1.23157
2	16.2548	17.8106	14.0003	3.28295	6.16677	1.16105	4.02142	6.32585	6.33543	3.21871	2.49413	2.14167
3	17.3885	12.3909	10.4623	4.2117	3.51539	4.96895	6.84277	5.44664	3.724	1.4471	1.30243	0.576704
4	10.9426	15.902	8.68927	1.7435	12.3014	3.00748	6.88738	10.952	4.44816	1.87089	2.19687	0.671968
5	18.4873	10.0035	7.0708	5.05569	7.05086	0.811037	4.79521	4.17907	5.21809	1.19217	3.35557	0.41915
6	16.9948	12.8656	13.1016	5.9115	1.89503	1.01758	5.03978	7.0675	7.97343	1.12096	0.168227	0.378682
7	8.22139	14.6492	6.02025	2.19387	1.34763	1.14958	4.22596	2.31644	11.9849	0.81175	1.17108	1.13239
8	14.2074	4.34684	15.483	3.14517	1.92891	1.1663	2.72729	1.18196	4.5246	1.09683	1.05288	1.04214
9	8.2631	4.79792	8.25286	1.225	2.38596	1.98147	4.20995	6.6125	9.64315	0.50848	2.44776	1.64159
10	7.85609	6.40567	12.2555	1.91008	3.16804	1.07548	5.87678	6.87418	4.95032	1.3005	2.01063	0.417906
	R1	R2	R3	R1	R2	R3	R1	R2	R3	R1	R2	R3

### Sheet: f)
% Infected
		Generation	OP50			MYb11			MSPm1			Mix
		0	98	100	98	98	100	98	98	100	98	98	100	98
		1	55.4	45.7	46	41	36	32.7	50	41.7	55.9	35	13.2	16.4
		2	65	56	60	22.6	33	25.8	42.5	46.5	37.2	20.6	11.2	15
		3	60	62	63	23.5	38.8	19.2	47	46.8	36.4	21	23	21.6
		4	65	58	65	17.4	31.5	23.4	40.6	39.5	37	14.2	25	18.7
		5	70.5	68	66	34.9	32.5	22.4	52.4	31.2	45	23	16.7	18.5
		6	62	63	57	29	27.4	21	42.9	37	53.7	21	7.6	16.6
		7	63	66	52	24.76	24	18.6	24.76	32.6	51.9	12.8	16	17.2
		8	66	56	59.5	21.6	21.25	28.2	27.9	31.7	33.1	12.5	15	14.3
		9	63	63	65	31.1	21.8	32.8	64.75	68.7	50	19.3	19.3	18.5
		10	61.2	42	63.5	28.4	20.3	28.4	48.6	49.5	49.5	19.7	12.9	15.3
			R1	R2	R3	R1	R2	R3	R1	R2	R3	R1	R2	R3
