## Supplementary material for "The *Caenorhabditis elegans* bacterial microbiome influences microsporidia infection through nutrient limitation and inhibiting parasite invasion": Data S1: Figure S1.xlsx

### Sheet: a)
Sporoplasms 1 hour pulse
			OP50 37C	OP50 25C	JUb44	BIGb0170
	R1		0	17	21	12
			6	14	13	19
			14	21	9	0
			23	8	17	30
			17	16	12	22
			22	15	15	32
			0	25	11	34
			0	24	0	23
			23	22	9	21
			12	26	27	22
			27	25	25	11
			28	0	27	29
			9	27	16	22
			24	29	29	11
			19	24	15	21
			10	25	8	22
			27	11	4	37
			0	22	13	14
			23	16	18	21
			13	33	22	28
			23	18	4	17
				24
	R2		11	9	9	0
			2	7	0	3
			12	6	5	7
			28	8	9	6
			14	2	6	11
			10	4	9	7
			6	2	7	0
			10	10	6	7
			14	5	0	5
			4	12	9	8
			16	0	7	2
			2	8	7	4
			18	8	1	5
			20	7	15	7
			14	0	6	1
			19	0	7	10
			6	3		1
			7	0		3
			9	17		3
			5	0		0
	R3		14	17	24	23
			15	10	4	14
			13	10	26	20
			14	10	16	16
			23	15	17	11
			12	13	18	17
			15	17	21	16
			16	17	18	20
			20	15	10	24
			17	15	24	27
			14	21	17	21
			17	18	17	20
			25	15	12	14
			21	23	19	12
			19	14	16	36
			20	7	15	10
			24	20	18	15
			24	22	28	7
			12	16	27	20
			14	23	24	14
			14	13	23	22

### Sheet: b)
%FISH 48 hour chase
			OP50 37C	OP50 25C	JUb44	BIGb0170
	R1		27.548	42.64	0.155	15.822
			33.939	0.003	14.872	43.983
			34.335	34.157	19.47	57.786
			31.115	0.055	0	39.763
			46.771	0	0.007	6.351
			0.209	0	0	42.31
			23.753	0.011	17.591	2.998
			27.668	29.981	6.378	0
			37.094	15.057	23.096	21.013
			32.283	27.951	0.016	1.107
			0.062	30.777	9.091	25.541
			0.168	0	17.733	28.256
			22.688	30.393	43.575	23.617
			18.016	36.94	36.053	30.206
			18.607	26.859	16.113	29.849
			28.383	28.174	16.88	15.826
			32.61	32.708	5.666	32.741
			34.523	0.754	36.345	15.813
			26.376	0.057	4.558	19.609
			0	41.126	22.343	18.102
	R2		15.421	27.067	21.406	21.798
			16.479	14.169	24.583	37.973
			26.66	0	16.696	3.493
			32.054	28.334	0.096	26.048
			29.981	16.278	33.269	22.903
			27.807	22.303	30.156	43.727
			40.806	28.359	30.516	50.313
			6.136	21.961	32.466	3.203
			21.83	24.377	39.465	10.047
			37.183	18.547	32.094	11.481
			0	32.28	34.988	9.147
			35.391	2.732	34.319	18.738
			42.51	31.312	31.673	37.509
			25.215	31.822	20.009	22.857
			45.416	25.818	38.379	15.122
			43.638	34.629	22.698	15.776
			35.872	22.815	27.976	19.813
			30.643	23.257	12.895	10.137
			29.565	30.557	29.569	0
			29.77	13.295	31.237	7.312
	R3		27.196	50.193	32.045	21.631
			26.792	62.789	22.799	5.365
			29.822	51.9	21.877	16.513
			29.813	30.134	30.887	23.957
			2.171	18.647	37.255	19.711
			24.659	0.064	31.613	18.694
			32.184	23.013	27.297	16.97
			32.792	19.821	21.101	14.031
			23.033	25.397	26.636	38.869
			25.877	0	27.77	20.382
			38.321	41.416	15.195	22.174
			25.976	0	19.093	16.118
			23.445	31.657	16.567	19.289
			33.901	0.087	27.313	26.644
			27.471	28.788	29.281	13.474
			24.175	16.822	24.514	13.366
			26.816	30.528	37.784	24.557
			26.731	35.027	20.623	24.575
			31.071	31.722	29.417	26.719
			33.65	8.399	25.336	35.816

### Sheet: c)
%DY96 48 hour chase
		OP50 37C	OP50 25C	JUb44	BIGb0170
	R1	3.144	5.049	0.068	1.391
		2.534	0.819	3.195	5.448
		0.882	2.784	0	0.597
		1.764	6.143	0	1.639
		3.338	0.363	0.139	0.155
		4.315	0.706	4.016	4.344
		3.513	0.39	0.329	1.103
		10.517	1.038	0	2.545
		4.417	1.209	6.586	3.606
		2.007	3.264	0.551	3.198
		10.17	5.493	9.777	9.851
		1.602	0.513	10.297	4.334
		1.888	3.332	1.745	2.91
		2.414	2.844	0.787	5.571
		1.866	2.713	0.579	3.925
		2.999	3.802	0.572	1.496
		4.268	4.954	0.269	8.779
		0.98	2.628	6.389	2.111
		0.338	1.273	0.171	3.141
		0.494	2.48	3.252	6.555
		0	0	1.313	0
	R2	0	0	0.089	0
		0	0	0.393	0
		0	0	0	0
		0	0	0.033	0
		0	0	0.147	0
		0	0	2.87	0
		0	0	0	0
		0	0	0.195	6.062
		0	0	0	0
		0	1.963	0	0
		0	1.933	0	0
		0	0	0	0
		0	0	0	0
		2.054	0	0	0
		0	0	0.013	0
		0	0	4.712	0
		0	0	1.249	0
		0	0	0.733	0
		0	0	0	0
	R3
		0	0	0	4.165
		0	0	0	1.992
		0	0	0	3.356
		0	0	0	0.669
		0	0	0	0
		0	0	0	0
		0	0	0	0
		0	0	0	0
		0	0	0	0
		0	0	0	0
		0	0	0	0
		0	0	0	0
		0	0	0	0
		0	0	0	0
		0	0	0	0
		0	0	0	0
		0	0	0	0
		0	0	0	0
		0	0	0	0
		0	0	0	0
		0	0	0	0

### Sheet: d)
%DY96 72 hour chase
		OP50 37C	OP50 25C	JUb44	BIGb0170
	R1	16.614	25.932	10.443	9.672
		31.847	28.418	16.277	7.768
		1.581	9.453	27.016	16.068
		5.499	22.449	6.399	16.119
		1.558	12.638	17.869	16.567
		8.65	5.866	24.669	16.624
		26.342	20.673	11.387	7.543
		1.973	0.688	17.357	6.278
		19.125	23.025	7.174	11.573
		36.496	25.6	8.051	10.46
		10.487	3.448	0.074	17.738
		17.952	7.565	3.221	14.611
		29.66	33.532	0.151	21.306
		20.597	40.518	0.535	20.749
		13.493	36.583	12.297	4.322
		24.353	22.391	8.215	17.502
		21.026	12.161	11.995	18.672
		8.875	15.563	4.733	25.337
		5.332	12.552	13.718	3.882
		3.794	16.215	3.688	11.222
	R2	1.888	13.122	9.472	15.134
		0.859	14.087	20.001	17.873
		12.147	25.512	15.817	33.369
		0.252	24.72	15.23	0
		34.414	0	16.995	0
		32.083	29.311	0.266	38.526
		52.45	0	18.89	11.393
		16	19.809	22.649	32.441
		22.19	22.767	18.978	0.228
		42.226	25.656	9.693	15.066
		24.079	15.81	16.392	14.111
		18.446	10.754	12.623	16.038
		35.31	3.918	25.183	20.108
		41.178	14.524	30.725	29.173
		9.436	15.908	0.508	18.694
		26.169	26.546	19.529	21.008
		40.611	34.132	13.23	14.837
		31.59	1.431	26.897	36.23
		2.82	32.239	26.907	23.762
		22.467	25.176	27.505	20.836
	R3	16.074	6.775	19.685	8.06
		7.182	6.018	24.736	7.715
		22.377	29.977	19.805	17.289
		22.005	10.718	16.385	6.399
		8.353	14.403	16.695	0.03
		13.614	0.53	13.752	5.025
		6.061	4.367	27.688	5.946
		6.564	2.487	26.021	0.005
		11.262	36.181	19.087	0.005
		16.617	28.742	16.844	0.005
		5.015	6.462	25.138	10.85
		6.804	8.468	40.591	6.497
		4.162	3.698	16.582	14.028
		11.502	11.394	13.778	19.655
		4.482	9.758	18.806	11.763
		23.601	7.876	13.145	1.641
		11.511	3.39	15.835	14.635
		6.775	11.26	14.758	0
		15.116	6.738	24.164	2.078
		11.737	1.957	13.291	9.607
