## Supplementary material for "The *Caenorhabditis elegans* bacterial microbiome influences microsporidia infection through nutrient limitation and inhibiting parasite invasion": Data S1: Figure S3.xlsx

### Sheet: a)
Embryos				OP50			OP50			BIGb0170			BIGb0170
				NGM			NGM + Linoleic acid			NGM			NGM + Linoleic acid
				N2	fat-2 (wa17)		N2	fat-2 (wa17)		N2	fat-2 (wa17)		N2	fat-2 (wa17)
				32	0		32	3		18	0		1	4
				7	0		28	7		6	0		1	4
				32	0		35	0		1	0		3	6
				36	0		37	8		5	0		6	6
				28	0		31	6		1	0		3	6
				27	0		29	5		10	0		7	9
				35	0		35	0		3	0		0	3
				37	0		36	1		12	0		0	0
				35	0		37	12		14	0		10	0
				32	0		37	18		4	0		2	3
				27	0		32	0		6	0		0	10
				26	0		24	7		4	0		12	3
				29	0		37	4		4	0		0	4
				32	0		25	9		6	0		2	0
				30	0		35	9		9	0		7	13
				31	0		3	6		3	0		11	5
				35	0		32	8		8	0		2	2
				36	0		31	1		8	0		3	15
				8	0		34	8		21	0		2	5
				33	0		30	8		18	0		3	8
				35	0		33	7		19	0		0	2
				3	0		36	8		10	2		17	9
				32	0		40	5		0	0		14	12
				27	0		38	4		6	0		27	9
				35	0		37	3		8	0		19	8
				25	0		33	8		5	0		23	6
				33	0		36	11		11	0		16	7
				36	0		34	15		13	0		35	13
				37	0		30	0		12	0		25	2
				33	1		30	13		13	6		22	12
				38	1		35	12		0	2		29	9
				18	0		34	0		7	7		20	0
				22	0		37	0		4	0		21	7
				35	0		31	16		22	0		20	12
				33	0		28	22		18	0		27	7
				29	0		32	15		13	0		23	12
				35	0		33	16		10	0		29	10
				37	0		35	16		10	0		12	2
				34	0		36	5		5	3		8	12
				37	2		38	19		6	0		18	3
				32	1		34	3		9	0		21	3
				38	3		37	6		11	0		22	8
		R3		16	0		8	11		10	0		25	4
				16	0		22	13		14	0		16	5
				22	0		16	10		13	0		27	5
				31	0		22	6		11	0		32	6
				25	0		23	10		8	2		15	12
				32	0		26	10		13	0		16	5
				22	0		15	13		14	0		24	9
				15	0		19	8		20	0		18	0
				25	3		15	15		18	0		25	4
				24	1		33	6		15	0		31	1
				22	0		37	6		13	0		30	15
				32	0		35	11		16	0		29	7
				35	0		34	15		13	0		18	8
				33	0		15	11		33	0		14	6
				22	2		13	12		16	0		15	4
				20	1		22	12		15	0		23	12
				25	0		26	17		32	0		18	14
				33	0		18	13		20	0		16	17
				31	0		28	13		13	0		22	18
				34	0		31	9		15	0		24	8
				30	0		34	18		14	0		18	10

### Sheet: b)
% FISH 48 hour chase
			OP50		BIGb0170
			N2	fat-2 (wa17)	N2	fat-2 (wa17)
		R1	43.644	30.202	55.652	31.653
			40.983	17.705	45.225	33.834
			48.573	16.405	39.231	31.14
			29.063	20.075	12.186	36.137
			36.943	16.316	42.027	32.158
			27.491	14.836	24.859	28.792
			29.131	18.059	42.294	35.863
			27.111	17.278	37.502	0.292
			25.803	24.908	48.975	39.378
			41.894	18.644	51.983	31.081
			35.599	13.707	32.486	37.381
			32.241	15.899	34.55	32.691
			44.01	36.989	37.65	42.369
			34.915	20.5	23.082	25.949
			38.711	18.578	29.52	38.759
			36.628	22.642	49.329	32.84
			37.635	27.362	28.968	23.582
			38.105	16.229	26.454	37.485
			47.479	21.383	29.205	39.044
			41.418	15.384	44.338	0.295
			46.102	22.468	22.522	50.723
					37.864	36.006
						44.128
		R2	15.237	16.54	0.952	10.407
			33.845	23.79	22.949	35.043
			31.302	27.841	28.284	24.292
			34.939	30.099	35.93	8.144
			26.829	3.377	39.725	12.546
			25.034	4.394	44.072	6.301
			31.003	17.218	46.558	9.738
			39.816	2.39	46.558	6.07
			34.364	3.25	39.253	27.973
			31.515	19.244	9.044	5.269
			28.101	0.131	37.413	16.006
			32.895	11.455	26.043	14.62
			40.138	23.568	38.034	5.093
			26.238	21.815	6.353	10.859
			31.753	4.869	27.559	5.91
			38.342	34.29	34.02	5.033
			46.517	22.217	28.481
			40.507	20.16	37.973
			41.93		42.451
			42.025		33.399
		R3	46.436	37.84	37.222	29.802
			30.581	38.236	24.281	15.431
			36.012	36.869	23.312	25.447
			41.017	44.962	38.334	25.544
			29.678	27.184	17.805	22.201
			35.09	37.419	38.787	10.583
			35.345	39.499	42.292	21.932
			41.508	32.938	0.055	25.279
			42.475	31.107	29.267	15.441
			48.933	32.657	6.459	10.102
			44.337	1.212	30.589	43.445
			36.887	4.017	34.698	45.692
			40.985	37.555	36.392	40.036
			33.779	30.416	15.922	2.324
			28.38	8.666	34.541	15.186
			30.142	25.234	36.381	21.821
			32.427		35.797	21.967
			31.956		33.114	19.384
					40.303	21.291
					20.569

### Sheet: c)
%DY96 48 hour chase				OP50		BIGb0170
				N2	fat-2 (wa17)	N2	fat-2 (wa17)
		R1		10.309	0	5.938	0
				5.666	0	1.098	0
				15.594	0	1.256	0
				4.796	0	1.962	0
				10.481	0	2.598	0
				2.707	0	2.966	0
				8.815	0	0.344	0
				4.731	0	2.857	0
				7.852	0	2.168	0
				16.701	0	5.85	0
				0.234	0	0.009	0
				7.737	0	1.7	0
				9.984	0	0.559	0
				9.724	0	3.159	0
				17.269	0	6.302	0
				12.249	0	0.183	0
				11.479	0	0.524	0
				5.613	0	1.798	0
				11.865	0	0.425	0
				2.875	0	0.027	0
				10.982	0	0.003	0
					0	2.14	0
		R2		2.15	0	0	8.58
				11.741	0	0	2.466
				4.284	0	0	4.128
				0.012	0	0	8.305
				0.403	0	0	0
				1.835	0	3.53	0
				13.149	0	2.353	0
				1.552	0	2.675	0
				1.165	0	1.901	0
				2.742	0	1.184	0
				2.468	0	0	0
				2.684	0	0	0
				5.359	0	0	0
				2.067	0	0	0
				7.602	0	0	0
				1.306	0	0	0
				9.496	0	0	0
				3.337	0	0	8.156
				20.462	0	0	0
				1.872	0	0	0
				1.29	0	0	0
							0
							0
							0
							0
							0
							0
		R3		2.874	0	0	0
				1.523	0	0	0
				2.116	0	0	0
				8.154	0	0	0
				9.103	0	0	0
				11.15	0	0	0
				14.195	0	0	0
				11.153	0	0	0
				8.094	0	0	0
				7.731	0	0	0
				6.814	0	0	0
				15.143	0	0	0
				13.104	0	0	0
				21.104	0	0	0
				16.713	0	0	0
				8.194	0	0	0
				9.014	0	0	0
				11.43	0	0	0
				13.193	0	0	0
				12.114	0	0	0
				5.194	0	0	0
				1.023	0	0	0

### Sheet: d)
% DY96 48 hour chase				OP50		BIGb0170
				N2	fat-2 (wa17)	N2	fat-2 (wa17)
		R1		33.141	9.452	24.551	7.487
				11.156	8.008	28.932	12.185
				40.539	4.533	19.741	17.294
				38.254	5.059	41.877	11.294
				29.348	5.538	0.917	22.106
				9.364	6.36	0	16.749
				33.217	5.209	0	12.085
				47.539	7.329	0	7.572
				39.214	6.347	0	9.653
				41.552	3.042	0	9.103
				41.663	2.021	0	7.362
				43.903	10.821	0	22.527
				39.997	5.739	29.997	8.178
				38.935	5.589	14.877	6.637
				32.223	3.925	0	7.856
				43.996	7.411	0	10.165
				47.055	8.809	0	0.138
				21.241	6.076	14.816	8.277
				36.573	5.379	27.826	9.45
				29.192	6.404	11.384	7.133
				27.855
		R2		19.289	11.963	10.224	20.857
				22.87	27.257	6.765	21.752
				29.439	28.241	12.487	17.569
				21.696	13.736	15.466	16.337
				25.494	14.984	18.476	27.746
				18.853	16.993	12.899	19.275
				26.883	20.433	11.736	15.257
				22.666	25.88	19.487	20.831
				27.465	23.359	9.327	20.904
				25.904	21.124	10.705	13.799
				29.36	19.233	29.397	22.207
				18.311	9.432	12.601	20.576
				25.224	8.692	6.496	23.842
				19.125	19.729	11.914	17.828
				25.411	24.58	7.955	13.991
				16.64	19.03	14.868	17.443
				15.637	16.002	14.024	19.256
				25.966	13.946	13.539	13.942
				22.332	19.585	9.624	12.648
				25.896	14.599	11.89	6.107
				18.459	27.151	30.41
					13.35
		R3		32.841	16.641	11.585	11.112
				5.331	12.729	38.164	21.381
				21.485	10.236	3.974	20.773
				15.042	5.318	12.576	22.557
				26.355	17.349	10.18	0
				13.732	22.84	11.249	13.263
				15.387	9.488	22.545	18.837
				23.684	13.192	33.217	24.523
				6.608	26.072	8.137	21.652
				11.897	8.578	10.692	23.233
				20.507	14.002	7.529	26.137
				30.952	20.44	15.329	5.963
				22.826	9.02	23.992	23.457
				26.878	11.221	25.626	19.08
				26.045	16.828	21.613	14.385
				9.725	19.902	10.434	18.007
				18.018	8.605	11.027	19.856
				19.332	9.62	7.5	12.39
				38.902	20.719	8.359	18.468
				0.712	2.195	28.558	9.449
				10.052	8.104	8.772
