## Supplementary material for "The *Caenorhabditis elegans* bacterial microbiome influences microsporidia infection through nutrient limitation and inhibiting parasite invasion": Data S1: Figure S4.xlsx

### Sheet: a)
Sporoplasms				OP50						BIGb0170
				NGM			NGM + Linoleic acid			NGM			NGM + Linoleic acid
				N2	fat-2 (wa17)		N2	fat-2 (wa17)		N2	fat-2 (wa17)		N2	fat-2 (wa17)
		R1		98	70		125	119		109	52		116	208
				106	102		160	178		105	145		125	187
				115	82		134	159		131	78		132	124
				136	165		116	195		107	69		97	116
				89	94		115	92		121	106		106	157
				76	165		87	124		98	145		124	106
				108	143		181	106		97	116		131	147
				116	37		93	116		124	88		111	135
				135	89		103	142		113	95		105	118
				124	119		114	98		109	107		142	105
				119	152		121	156		154	135		121	125
				148	176		103	181		136	124		114	97
				99	182		130	76		161	119		141	107
				89	173		116	117		88	124		102	116
				96	107		125	102		114	98		87	123
				126	161		123	147		127	103		153	146
				135	190		113	137		136	129		133	135
				114	119		165	162		143	137		121	107
				152	79		135	158		132	165		116	191
				136	113		171	156		109	99		136	148
				114	126		192	103		117	136		124	136
		R2		156	108		108	154		202	123		135	136
				172	113		147	163		168	116		189	154
				183	127		156	125		177	106		175	134
				175	95		132	115		116	154		156	144
				134	99		135	148		159	137		147	187
				165	111		168	165		132	127		162	165
				108	106		145	143		187	122		135	135
				128	112		200	127		106	106		113	105
				118	142		215	104		125	121		146	113
				230	93		178	115		142	108		137	126
				212	103		99	147		171	114		116	124
				139	104		135	163		136	135		163	135
				186	116		108	133		205	142		143	113
				118	154		116	125		221	122		133	154
				158	125		147	102		125	163		127	165
				169	124		163	132		163	98		116	183
				147	99		133	112		132	104		108	162
				135	109		125	145		166	113		158	107
				165	131		162	132		153	125		169	116
				116	122		147	125		106	134		143	136
				148	105		133	103		118	113		114	152
		R3		135	128		89	125		96	75		89	88
				124	102		109	132		85	78		106	135
				165	98		127	114		125	135		113	87
				133	105		135	120		78	129		124	99
				123	113		162	111		98	124		132	145
				99	124		122	98		107	158		127	135
				106	128		134	87		113	147		108	117
				113	129		105	135		127	185		86	158
				128	117		152	123		115	146		88	133
				124	132		117	86		135	137		85	106
				136	118		136	75		104	189		96	118
				105	127		124	104		88	122		104	154
				114	105		112	132		134	134		132	103
				121	125		178	112		121	105		116	133
				103	114		98	86		106	113		125	124
				142	135		109	92		117	103		75	116
				162	107		93	102		122	115		152	107
				144	126		87	112		106	142		114	96
				102	106		106	127		97	95		134	163
				98	112		115	123		113	101		108	142
				103	102		125	131		127	99		143	101

### Sheet: b)
Sporoplasms			NGM			NGM + Oleic acid			NGM + Linoleic acid
			OP50	JUb44	BIGb0170	OP50	JUb44	BIGb0170	OP50	BIGb0170
		R1	33	57	75	24	25	12	45	42
			24	34	65	15	38	34	56	41
			22	35	74	60	65	36	56	85
			32	53	60	40	26	23	58	67
			24	24	63	36	40	37	48	33
			32	58	65	55	36	27	24	69
			47	50	67	32	40	28	38	56
			32	33	28	42	46	25	37	58
			48	54	60	48	27	21	51	62
			31	116	11	45	46	14	45	68
			43	45	54	31	36	39	86	41
			42	62	22	23	55	8	41	27
			52	109	69	51	34	8	66	39
			42	53	28	19	43	7	61	48
			77	72	17	46	32	20	51	55
			41	68	59	42	45	45	32	68
			46	57	54	45	12	32	26	38
			20	65	44	33	42	24	46	37
			53	76	76	39	72	32	25	75
			24	56	33	23	43	25	42	67
		R2	60	56	96	40	33	33	58	55
			43	57	54	38	66	27	55	67
			22	53	75	32	72	32	48	92
			35	54	69	22	69	18	48	77
			48	73	34	23	54	41	38	89
			42	81	56	24	40	26	32	49
			45	69	31	37	62	19	39	39
			66	63	40	37	78	14	40	96
			22	67	92	45	60	32	58	74
			55	72	43	38	47	27	23	26
			81	86	32	27	44	22	16	50
			42	62	82	51	27	32	54	80
			89	54	36	45	105	41	50	43
			54	58	53	36	85	30	73	78
			28	64	34	28	67	22	66	60
			72	55	16	31	64	27	42	67
			35	48	96	33	67	11	43	83
			47	77	98	35	72	39	67	10
			39	63	10	24	48	26	47	63
			52	73	42	33	57	39	45	103
		R3	25	87	74	24	58	14	46	95
			23	57	68	34	38	28	23	60
			31	53	93	33	55	37	75	62
			34	71	43	22	66	48	35	76
			28	70	88	18	44	30	6	78
			55	48	47	9	69	28	60	55
			18	72	64	7	65	46	29	74
			35	78	87	18	55	31	15	150
			16	83	71	43	72	33	28	76
			21	78	73	19	66	21	31	65
			38	92.0078	68	36	95	25	23	98
			24	87	59	30	56	16	34	77
			22	76	65	34	74	22	23	68
			27	73	66	58	73	15	25	53
			23	81	74	32	45	18	45	76
			35	59	37	25	63	16	28	88
			29	68	53	22	77	23	20	91
			17	75	53	44	81	33	28	35
			10	59	81	34	75	24	27	76
			34	68	73	39	71	35	31	65
			24		47				35	83

### Sheet: c)
Pharyngeal pumping (ppm)			NGM			NGM + Oleic acid
			OP50	JUb44	BIGb0170	OP50	JUb44	BIGb0170
		R1	180	220	233	204	196	178
			144	200	232	206	208	194
			140	199	235	221	247	183
			136	224	226	188	237	186
			128	212	240	187	239	195
			172	174	233	174	223	204
			115	214	229	170	194	186
			190	210	250	197	216	217
			125	181	221	205	227	193
			113	250	201	158	218	181
		R2	217	219	259	136	170	157
			215	220	206	129	197	170
			212	220	233	201	231	226
			201	242	196	190	228	224
			235	236	240	255	256	225
			208	223	236	239	220	188
			235	194	230	223	202	206
			229	210	189	233	210	238
			211	223	195	197	211	201
			207	212	223	207	207	200
		R3	200	285	256	268	247	187
			254	286	278	263	235	240
			220	270	246	268	264	248
			227	258	270	250	272	259
			243	263	280	250	253	249
			220	190	290	263	253	274
			236	229	287	260	275	265
			242	250	286	244	275	240
			224	232	277	241	275	258
			218	237	304	256	281	234
