## Supplementary material for "The *Caenorhabditis elegans* bacterial microbiome influences microsporidia infection through nutrient limitation and inhibiting parasite invasion": Data S1: Figure S5.xlsx

### Sheet: a)
% Gravid
		OP50 72 hr	MYb11 72 hr	OP50 24 hr MYb11 48 hr	MYb11 24 hr OP50 48 hr	OP50 48 hr MYb11 24 hr	MYb11 48 hr OP50 24 hr
	R1	38.6	97.5	97.5	95.2	49	98.7
	R2	32	98	74	94.9	36	97.5
	R3	32	99	70	93	28	93

### Sheet: b)
% DY96
			OP50 72 hr	MYb11 72 hr	OP50 24 hr MYb11 48 hr	MYb11 24 hr OP50 48 hr	OP50 48 hr MYb11 24 hr	MYb11 48 hr OP50 24 hr
	R1		6.658	6.348	1.707	2.559	21.396	6.855
			17.258	6.338	1.355	0.354	13.603	0.014
			15.505	1.288	0.241	3.311	2.944	1.899
			7.113	1.681	0.281	4.933	7.202	6.663
			5.959	6.806	1.984	3.496	12.621	0.994
			11.465	3.479	1.509	7.986	1.113	4.788
			17.898	2.323	5.472	6.545	0.89	7.16
			19.385	10.646	2.641	2.957	9.47	4.449
			7.885	7.76	0.918	2.171	14.786	9.803
			22.716	2.091	4.149	1.217	6.755	3.792
			9.319	4.568	1.426	0.408	27.175	3.987
			5.96	1.223	4.012	6.092	6.875	0.539
			2.684	4.741	5.004	13.025	15.029	1.528
			26.41	3.713	5.131	1.867	23.471	4.582
			13.123	4.223	5.562	23.109	30.105	9.833
			13.376	0.824	4.926	0.486	10.158	3.085
			10.333	1.248	12.904	12.135	25.479	7.005
			7.354	3.483	7.089	6.063	24.11	4.812
			11.078	3.552	11.489	0.624	23.347	2.474
			10.72	2.413	3.47	8.315	19.849	1.192
				4.098
	R2		19.171	1.837	8.076	6.299	8.641	17.891
			14.014	2.665	3.806	6.089	13.486	17.11
			14.624	0	5.383	12.174	14.749	9.657
			12.711	9.208	2.366	1.697	16.139	2.055
			9.661	5.57	7.437	2.396	19.421	14.469
			6.475	5.422	0.242	0.555	20.291	0.087
			3.809	1.308	12.934	9.22	13.904	12.072
			15.253	8.437	22.778	4.028	23.125	8.245
			13.811	2.579	15.108	1.744	15.083	19.203
			14.792	4.098	4.443	0.439	14.713	7.312
			14.251	2.435	7.688	3.15	17.62	12.473
			13.68	0.546	0	10.104	8.038	18.777
			5.931	3.537	5.154	4.056	17.251	12.858
			2.249	0.458	19.347	11.981	7.171	3.999
			5.146	2.129	5.667	7.413	2.724	26.918
			13.294	2.507	1.209	1.792	16.721	8.771
			11.536	1.191	5.981	4.812	39.632	21.717
			15.969	4.419	4.088	11.211	20.122	28.783
			15.635	7.088	4.28	15.386	8.136	23.878
			22.934	8.576	0.003	8.974	17.439	14.058
	R3		21.448	5.356	21.98	3.453	12.12	16.507
			17.091	2.683	18.254	5.381	33.32	0.091
			18.283	2.224	11.161	8.018	33.912	16.779
			23.114	3.947	8.882	21.47	8.126	8.966
			21.492	5.404	3.182	1.892	9.249	1.682
			11.56	10.14	10.757	11.906	4.854	10.504
			27.596	2.751	21.686	15.717	16.793	8.529
			25.846	13.455	1.974	0.382	27.555	6.541
			18.707	10.572	8.283	7.686	11.782	6.284
			12.057	5.633	23.359	5.568	8.395	1.227
			7.099	1.093	28.123	7.463	4.819	6.757
			17.967	5.174	17.576	6.972	15.312	2.136
			7.288	3.055	16.641	5.863	12.89	6.473
			8.613	8.879	5.653	9.93	8.084	6.188
			11.833	8.688	27.53	10.099	17.142	14.763
			2.494	8.22	4.027	10.711	11.288	3.949
			15.44	2.007	7.131	14.261	9.846	23.249
			29.071	18.596	10.089	5.456	26.12	0.245
			24.51	3.122	8.901	10.983	21.433	19.14
			20.925	2.87	5.2	18.769	38.641	10.346
					3.714	12.1
