## Supplementary material for "The *Caenorhabditis elegans* bacterial microbiome influences microsporidia infection through nutrient limitation and inhibiting parasite invasion": Data S1: Figure S6.xlsx

### Sheet: a) 
% GFP			24 hours					48 hours					72 hours
			OP50	MYb11	MYb71	C. aquatica		OP50	MYb11	MYb71	C. aquatica		OP50	MYb11	MYb71	C. aquatica
	R1		29.18	4.313	4.993	11.46		40.041	0	0.747	0		51.111	0	1.413	0
			26.299	5.216	3.143	7.514		17.404	0	4.981	0		53.005	0	6.74	0
			33.219	3.766	5.376	6.77		60.851	0	1.365	0		65.628	0	0	0
			41.983	7	3.316	3.051		41.032	0	4.348	0		44.942	0	0.27	0
			40.441	17.065	5.307	11.765		71.005	0	5.385	0		60.459	0	0	0
			35.771	1.443	5.195	8.362		60.818	0	3.836	0		64.575	0	0.397	0
			29.977	14.598	1.61	2.444		47.799	0	1.549	0		57.505	0	6.477	0
			18.845	7.502	6.478	3.439		44.703	0	3.761	0		29.175	0	9.067	0
			31.807	11.085	5.275	4.491		49.846	0	2.614	0		49.774	0	4.006	0
			11.377	2.86	7.258	4.414		50.358	0	2.121	0		59.63	0	8.172	0
			23.672	3.524	7.143	4.263		6.623	0	3.973	0		67.878	0	1.615	0
			28.62	14.837	9.453	5.197		1.173	0	1.163	0		73.893	0	5.234	0
			24.603	3.934	8.369	4.374		46.296	0	0.308	0		33.902	0	3.816	0
			32.839	6.774	4.628	3.502		9.843	0	7.426	0		51.168	0	2.019	0
			10.682	2.908	3.509	2.69		10.644	0	3.611	0		38.901	0	0	0
			32.702	19.83	2.132	13.876		41.431	0	1.365	0		22.336	0	0.947	0
			20.106	4.917	4.57	22.606		50.246	0	5.758	0		30.584	0	4.167	0
			6.214	1.614	0.765	14.17		42.327	0	2.59	0		2.979	0	8.35	0
			6.565	1.878	3.648	3.103		15.32	0	4.189	0		10.753	0	9.245	0
			25.707	2.844	3.319	7.862		0.695	0	7.191	0		33.205	0	5.244	0
													42.007
	R2		50.943	6.388	6.942	9.369		21.665	0	0	0		22.805	0		0
			39.13	15.444	5.725	5.688		45.914	0	5.787	0			0		0
			55.266	3.833	4.161	7.527		34.866	0	2.521	0		49.209	0	9.601	0
			41.444	7.743	0.329	6.737		32.876	0	3.461	0		57.726	0	3.596	0
			54.676	4.094	3.365	8.032		31.237	0	0.772	0		2.158	0	4.328	0
			57.303	5.122	4.847	13.636		32.884	0	7.909	0		60.457	0	13.865	0
			33.042	6.89	4.419	6.286		38.272	0	3.976	0		48.915	0	4.274	0
			42.128	3.147	17.355	5.556		53.58	0	5.783	0		55.841	0	0	0
			17.621	1.562	8.05	3.808		31.05	0	0	0		47.448	0	5.032	0
			26.996	7.579	5.462	4.111		15.13	0	5.263	0		45.44	0	9.272	0
			63.263	9.568	2.796	10.834		31.326	0	2.131	0		32.622	0	1.727	0
			54.99	0.868	4.207	6.867		31.746	0	3.051	0		28.065	0	0	0
			48.986	7.024	6.785	7.977		26.027	0	0.257	0		36.615	0	14.72	0
			63.55	8.025	6.383	2.754		18.806	0	7.24	0		41.148	0	32.491	0
			48.829	1.562	24.793	12.216		30.023	0	3.534	0		62.212	0	20.127	0
			18.097	7.579	10.376	6.456		9.602	0	4.736	0		11.758	0	7.802	0
			56.857	9.568	6.632	6.01		12.614	0	2.037	0		22.244	0	8.476	0
			54.422	5.035	3.289	9.262		18.254	0	8.84	0		23.289	0	6.061	0
			43.73	14.048	5.529	5.201			0	4.834	0		27.816	0	3.674	0
			51.355	15.895	7.754	4.733			0	7.377	0		22.279	0	11.329	0
													14.931		2.294
	R3		3.231	13.575	5.682	5.238		12.152	0	4.848	0		13.984	0	10.705	0
			37.131	3.824	3.463	3.608		11.369	0	5.471	0			0		0
			24.046	1.874	4.56	1.601		10.057	0	10.302	0		32.024	0	7.403	0
			35.54	3.272	9.266	4.533		29.272	0	1.274	0		41.405	0	0.251	0
			37.652	9.247	7.399	6.656		0.248	0	10.24	0		17.279	0	0	0
			6.04	0.097	4.833	0.876		8.244	0	5.471	0		5.15	0	0	0
			6.877	0.429	5.993	2.066		11.062	0	8.847	0		2.403	0	10.814	0
			25.018	42.68	7.581	1.778		12.253	0	0.067	0		17.235	0	12.696	0
			8.712	1.3	4.613	2.797		11.673	0	9.325	0		22.881	0	7.519	0
			32.593	1.482	5.114	5.15		9.439	0	3.947	0		33.505	0	5.018	0
			7.637	0	2.165	2.983		37.011	0	11.87	0		10.106	0	9.558	0
			2.439	23.204	3.42	5.285		26.345	0	3.085	0		28.383	0	4.466	0
			37.731	0	5.598	5		23.508	0	12.185	0		15.942	0	5.495	0
			33.469	0.436	3.812	2.681		18.05	0	6.856	0		15.957	0	0	0
			4.912	16.298	3.717	4.813		15.92	0	8.847	0		33.909	0	0.283	0
			15.848	0.262	4.494	3.754		11.005	0	0.067	0		15.968	0	0	0
			23.176	1.144	5.645	7.799			0	9.325	0		8.359	0	0	0
			2.141	64.227	2.976	5.43			0	3.947	0		19.669	0	0.491	0
			6.475	2.211	10.323	5.231			0	12.185	0		10.249	0	0	0
				2.092	16.816	4.156			0	3.085	0		8.392	0	0	0
													28.208		0
													43.931		10.52

### Sheet: b) 
% Gravid			N2					mmcm-1 (ok1637)					metr-1 (ok521)
			OP50 37C	OP50 25C	DA1877	MYb11		OP50 37C	OP50 25C	DA1877	MYb11		OP50 37C	OP50 25C	DA1877	MYb11
	R1		47	42	98.5	100		17.4	0	43	84.4		37.9	0	40	41
	R2		51.6	35	91	96		29	28.5	78.6	82		27	0	20	45
	R3		39.5	28	84.6	98		10	3	50	85		25.4	0	15.6	36

### Sheet: c)
% DY96			N2					mmcm-1 (ok1637)					metr-1 (ok521)
			OP50 37C	OP50 25C	DA1877	MYb11		OP50 37C	OP50 25C	DA1877	MYb11		OP50 37C	OP50 25C	DA1877	MYb11
	R1		15.192	7.534	16.151	9.922		18.985	19.119	26.835	0		18.017	21.168	7.76	22.221
			33.017	0.781	8.643	5.498		17.812	25.197	10.293	3.835		15.592	8.456	28.056	12.968
			16.021	0.087	0.224	18.191		14.414	19.401	14.641	7.407		9.195	16.495	28.787	17.025
			22.342	5.544	11.21	18.834		17.941	22.804	26.218	4.259		9.083	9.982	18.004	22.168
			16.405	13.666	24.961	11.811		22.843	25.723	21.088	6.891		14.072	18.542	15.513	4.405
			14.506	3.051	6.721	3.266		19.936	19.361	19.117	7.91		11.342	13.332	24.469	16.517
			16.324	9.521	19.404	20.046		20.708	12.761	20.844	4.395		15.546	18.722	16.048	4.516
			10.884	1.876	8.574	24.225		29.57	11.585	21.672	1.98		26.15	7.3	28.068	5.804
			11.792	19.821	17.289	8.885		15.225	20.373	18.884	5.569		4.847	7.703	25.069	0.004
			12.92	3.062	27.873	5.157		22.136	41.878	27.58	1.809		3.769	14.893	12.136	1.16
			10.875	16.182	29.559	10.683		22.184	43.232	38.159	0.834		36.874	10.524	21.817	17.803
			31.28	10.815	8.872	10.53		12.032	42.336	7.325	20.322		14.352	23.614	29.351	6.129
			20.724	1.333	7.898	0		17.775	40.037	22.021	7.659		23.931	19.068	17.514	5.988
			0.661	27.12	21.91	6.783		30.078	44.655	18.364	7.239		19.573	23.998	33.209	15.172
			17.309	16.436	6.247	4.084		10.532	38.978	28.483	20.453		22.025	22.185	22.983	11.143
			13.663	22.763	10.122	5.28		16.602	42.644	21.943	8.959		16.609	23.289	22.829	10.177
			28.955	14.724	13.852	0.143		19.886	39.69	24.721	4.589		30.219	17.593	39.313	8.287
			10.252	12.396	17.357	0.018		14.734	20.606	25.375	2.772		19.994	11.018	30.025	5.24
			2.515	13.666	15.554	15.888		19.094	21.875	18.61	8.596		5.995	7.474	21.899	21.875
			29.679	27.481	3.808	0		38.555	13.843	27.755	8.11		16.245	18.667	20.684	18.769
			31.922			0.17
						1.159
						5.613
	R2		15.192	16.062	21.377	0.328		16.962	18.643	26.893	21.377		25.813	13.487	13.309	16.509
			33.017	3.899	11.663	15.387		17.711	19.566	19.251	14.717		34.073	20.379	31.025	1.505
			16.021	29.816	4.396	7.946		1.666	14.627	6.19	12.759		27.361	23.874	14.936	7.27
			22.342	37.607	14.009	6.419		0.484	8.413	9.134	17.195		12.45	13.169	23.288	15.271
			16.405	10.094	10	2.013		8.177	6.446	27.579	6.37		14.489	9.138	30.511	15.569
			14.506	5.437	3.135	1.684		12.684	0.227	4.677	4.887		18.17	9.566	0.008	15.717
			16.324	29.975	13.563	10.518		22.112	15.289	15.026	8.582		25.556	38.953	8.906	2.116
			20.884	30.269	14.856	5.916		12.54	13.077	2.729	15.445		21.775	9.693	23.196	20.991
			11.792	20.731	10	9.875		28.624	11.46	20.133	15.402		26.995	18.191	26.506	23.078
			12.92	46.19	3.076	0		8.477	19.744	14.257	7.489		15.246	5.427	17.269	14.704
			20.875	32.77	2.398	12.453		3.388	18.265	14.377	2.794		22.038	18.403	27.92	8.928
			31.28	2.227	10.26	2.902		17.137	21.13	9.537	6.269		14.794	14.616	12.424	8.049
			20.724	19.877	5.791	3.55		10.924	7.795	12.667	4.565		38.566	17.341	4.529	0.103
			20.661	15.841	20.264	9.409		43.025	0	1.253	0		13.708	5.865	22.24	7.109
			17.309	23.126	11.243	0.023		18.09	20.335	22.885	8.755		20.85	13.073	7.141	13.63
			13.663	6.282	22.658	7.399		17.457	8.427	41.699	20.365		29.059	16.378	18.22	14.244
			28.955	0	5.654	3.506		18.542	15.592	5.274	28.621		37.626	15.79	21.981	10.745
			20.252	0.179	23.359	4.707		15.582	12.388	17.516	5.626		14.682	12.833	9.88	13.279
			2.515	2.801	15.617	0		28.539	17.074	23.32	9.004		8.691	17.854	23.647	20.077
			29.679		19.68	0.063		16.015	23.646	3.113	1.369		5.933	8.348	16.89	14.297
			31.922					17.773					6.814	13.574
													30.293	15.448
														11.651
	R3		7.169	10.469	22.885	2.684		30.606	21.959	9.206	2.321			10.517
			3.7	27.455	13.847	1.433		14.308	10.72	7.138	1.433		12.866	26.529	18.234	4.516
			4.618	19.407	18.438	2.555	0*	4.261	14.108	13.828	2.734	0*	17.028	19.228	10.462	5.804
			11.78	44.056	14.061	0.249	0*	8.853	15.679	9.723	1.29	0*	21.857	29.677	16.55	0.004
			9.631	20.876	18.102	1.269	0*	7.466	14.734	12.731	1.269	0*	22.869	14.765	10.747	1.16
			11.566	6.973	19.737	8.507	0*	12.135	11.446	18.158	4.632	0*	0.912	19.973	8.139	8.928
			5.048	18.426	2.506	4.951	0*	16.65	33.958	15.355	4.951	0*	15.094	11.913	24.746	8.049
			3.639	33.78	9.133	13.001	0*	3.816	30.637	20.966	3.001	0*	19.886	10	17.017	0.103
			12.562	14.136	29.264	1.762	0*	14.835	11.171	16.754	1.762	0*	5.55	29.485	5.728	7.109
			0.321	24.711	34.251	3.43	0*	9.317	32.112	8.801	3.43	0*	19.476	33.461	21.615	17.025
			31.497	21.393	5.463	3.872	0*	20.778	23.915	21.274	3.872	0*	7.304	17.608	18.721	22.168
			13.206	14.196	26.785	0.079	0*	10.665	26.015	19.461	2.079	0*	4.777	22.259	2.383	4.405
			20.578	24.36	15.187	6.788	0*	10.255	12.518	11.551	6.788	0*	31.872	19.679	31.048	2.678
			25.019	13.705	15.364	7.329	0*	30.108	16.986	16.167	7.329	0*	20.197	33.061	5.198	0.0657
			0.261	8.874	7.529	11.158	0*	11.408	23.752	6.899	0.158	0*	10.755	18.439	18.558	3.987
			9.745	4.337	0.116	8.257	0*	41.474	12.085	15.51	8.257	0*	23.713	28.33	27.275	2.19
			26.924	14.556	0.527	2.709	0*	6.552	45.925	24.067	12.632	0*	11.849	10.543	36.159	1.854
			5.592	9.904	9.864	5.054	0*	21.127	14.793	12.965	1.054	0*	19.426	16.675	26.448	9.78
			20.429	21.181	9.049	6.86	0*	27.892	14.559	9.032	2.86	0*		21.083	25.517
			34.793	4.588	21	6.808	0*	14.348	44.105	17.597	1.808	0*		14.801	23.53
				27.582			0*		23.886			0*		28.386	6.302
							0*		18.671			0*
							0*		15.382			0*
