## Supplementary material for "The *Caenorhabditis elegans* bacterial microbiome influences microsporidia infection through nutrient limitation and inhibiting parasite invasion": Data S1: Figure S7.xlsx

### Sheet: a)
% Gravid		Unwashed					Washed
		LB	OP50 25C	MYb11	MSPm1		LB	OP50 25C	MYb11	MSPm1
	R1	12.8	20	96.7	69		17	18.5	99.5	92.3
	R2	0.8	1.75	96.5	48.7		23	18.9	100	56
	R3	21	17.3	96.7	91.8		32	26	99	93

### Sheet: b)
%DY96
			LB	OP50 25C	MYb11	MSPm1		LB	OP50 25C	MYb11	MSPm1
	R1		17.727	22.526	18.356	16.495		19.451	21.498	0	15.939
			41.444	24.625	22.932	14.729		17.214	19.865	23.895	20.84
			28.821	8.968	30.188	21.797		4.648	43.971	26.705	23.166
			23.491	27.082	6.9	14.688		20.302	13.077	3.774	25.94
			24.696	25.676	4.94	27.394		17.643	22.809	1.622	11.28
			25.024	16.188	17.954	11.228		33.892	8.432	14.129	21.951
			23.938	25.406	15.663	14.816		23.309	28.287	16.14	16.605
			25.054	28.639	22.121	20.482		24.734	14.434	15.4	21.079
			32.711	23.327	14.416	25.871		20.242	27.062	17.164	10.225
			27.23	36.549	20.467	19.17		28.343	28.103	15.618	23.914
			30.135	21.985	16.963	21.864		24.239	41.89	6.5	24.473
			18.538	16.233	17.904	30.75		30.426	31.084	13.872	21.915
			30.539	32.221	12.75	22.758		42.901	12.173	15.5	22.823
			26.573	28.806	17.17	11.512		20.046	22.534	27.855	6.416
			28.851	19.458	8.047	17.287		9.069	29.512	31.403	10.287
			24.136	31.191	17.283	16.035		20.026	15.832	16.673	16.514
			37.809	26.946	14.869	17.389		25.465	28.005	27.268	15.501
			27.752	29.246	19.98	14.584		15.721	15.954	15.359	24.231
			19.551	12.823	21.973	11.45		23.731	21.46	26.564	8.244
			34.259	25.242	18.308	12.188		18.833	12.755	26.423	15.688
	R2		27.114	29.97	0	11.103		34.769	30.312	13.092	17.678
			23.602	28.686	1.705	28.218		29.97	23.362	16.987	11.749
			19.326	26.851	2.778	26.307		25.078	20.772	14.396	13.543
			32.663	22.76	8.425	12.551		19.005	37.353	13.761	19.64
			30.865	20.917	12.312	7.098		29.592	27.111	0	34.146
			32.984	4.277	4.837	12.413		29.435	13.892	10.357	34.669
			33.87	0	7.081	19.744		26.507	26.792	17.898	13.061
			23.655	35.963	9.337	11.662		28.756	38.91	18.104	20.91
			19.143	28.709	15.205	24.738		23.973	30.945	0	6.973
			24.029	18.581	4.902	20.507		40.861	32.943	18.043	18.686
			17.503	48.015	6.735	18.959		33.227	21.577	15.016	28.792
			20.251	31.795	6.88	24.409		20.817	37.223	9.942	21.482
			12.396	43.263	10.495	16.522		20.289	52.512	15.042	28.431
			35.351	48.726	5.11	26.329		16.205	26.634	10.954	11.779
			37.126	34.765	8.112	21.187		20.844	27.141	11.325	35.482
			20.257	30.922	6.767	20.047		25.753	34.291	12.791	23.036
			14.323	45.066	8.061	10.478		28.826	33.322	10.723	11.787
			15.154	34.955	7.964	19.965		22.989	16.878	12.754	18.207
			25.987	39.781	17.297	14.004		22.816	49.452	11.65	8.973
			25.542	27.991	3.909	18.199		36.558	18.078	15.934	13.901
	R3		23.305	10.987	4.463	9.731		35.007	14.183	19.315	7.394
			23.745	10.118	10.146	13.459		38.322	11.772	5.151	13.121
			20.407	7.862	7.561	2.953		9.893	6.651	11.39	10.205
			23.704	21.047	0.82	6.226		3.404	8.433	3.785	9.762
			28.274	18.722	8.393	13.391		36.708	7.279	6.921	11.266
			24.689	13.085	3.977	16.012		6.239	26.5	7.209	20.674
			24.421	15.196	7.021	8.029		34.726	10.409	0.14	7.116
			22.262	13.113	7.541	7.754		4.742	13.259	14.994	7.655
			18.368	12.409	7.634	17.291		31.165	18.017	7.725	6.415
			18.105	13.417	3.004	10.251		23.643	11.171	9.777	13.032
			19.963	19.989	6.503	11.219		16.204	3.743	3.602	15.115
			30.962	32.853	11.788	6.117		0.927	4.531	18.943	2.162
			30.357	24.28	3.724	11.689		23.415	9.14	4.454	5.962
			16.579	7.419	1.14	3.235		26.423	5.468	6.501	15.817
			31.057	18.361	6.363	6.401		14.534	11.406	12.842	22.385
			18.484	21.777	0.059	3.124		14.671	8.393	16.32	12.43
			28.032	15.193	15.955	8.345		0.355	5.881	7.369	9.534
			36.551	5.733	8.818	7.487		18.198	7.154	7.522	5.981
			30.269	11.812	4.351	11.611		16.191	12.601	6.219	0.173
			30.56	13.103	9.57	7.904		0	17.419	4.528	16.199
