## Supplementary material for "The *Caenorhabditis elegans* bacterial microbiome influences microsporidia infection through nutrient limitation and inhibiting parasite invasion": Data S1: Figure S8.xlsx

### Sheet: c)
Spores in gut
			Vehicle	H2O	MYb11	256 ug/ml Massetolide E	256 ug/ml Massetolide F	128 ug/ml Massetolide E	128 ug/ml Massetolide F	128ug/ml Massetolide E + 128ug/ml massetolide F
	R1		1	2	3	1	3	5	3	3
			4	4	5	4	2	3	0	3
			3	3	0	5	3	3	0	1
			4	2	2	3	1	3	4	4
			4	1	3	7	3	4	2	0
			2	3	2	1	3	0	3	2
			0	3	0	1	3	1	0	1
			0	5	2	5	2	1	5	3
			0	7	5	2	1	2	1	4
			2	3	1	3	4	4	6	6
			3	3	3	0	1	4	1	0
			3	2	0	4	2	6	1	3
			0	5	0	2	3	1	3	5
			4	11	1	5	2	1	2	3
			5	2	0	3	0	2	5	5
			0	4	2	2	1	2	3	4
			2	3	4	3	1	3	5	3
			2	4	2	5	3	1	0	3
			2	0	1	0	0	3	8	2
			1	0	2	2	4	5	2	2
	R2		4	1	1	2	1	3	2	1
			10	2	2	0	2	2	0	1
			3	3	3	1	1	2	2	2
			8	9	9	1	4	1	3	1
			3	3	3	4	0	2	0	0
			3	1	1	0	0	2	1	1
			1	2	2	3	3	4	1	0
			4	2	2	1	3	3	5	2
			4	7	7	3	2	2	2	3
			2	7	7	3	3	2	1	0
			3	2	2	0	4	1	3	2
			5	1	1	0	3	5	2	5
			6	1	1	1	3	4	1	1
			2	2	2	3	2	1	3	3
			3	7	7	1	0	5	1	3
			2	6	6	3	4	7	2	5
			4	5	5	3	4	2	3	1
			2	2	2	3	2	3	3	2
			4	2	2	0	0	4	2	1
			7	3	3	1	0	1	2	2
	R3		3	5	3	2	1	3	2	3
			4	1	1	4	2	2	2	7
			4	1	1	3	3	3	2	4
			2	2	0	4	0	0	1	3
			8	2	1	0	2	1	0	4
			4	3	2	3	2	2	1	4
			2	0	0	3	4	3	4	3
			2	5	0	4	2	3	4	3
			1	1	1	4	2	5	3	1
			1	2	1	2	2	8	4	0
			5	1	1	2	3	2	6	2
			8	3	2	1	8	5	3	3
			4	9	0	1	2	2	4	2
			3	1	1	1	0	1	2	2
			3	2	0	1	4	3	9	0
			7	4	3	3	2	4	3	2
			2	3	0	3	0	7	2	0
			2	6	2	3	0	2	2	2
			1	6	0	2	3	3	5	2
			2	7	0	0	1	1	2	1

### Sheet: d)
% Fired spores
		Vehicle	H2O	MYb11	256 ug/ml Massetolide E	256 ug/ml Massetolide F	128 ug/ml Massetolide E	128 ug/ml Massetolide F	128ug/ml Massetolide E + 128ug/ml massetolide F
	R1	90.4762	73.1343	89.4737	91.3793	88.0952	85.1852	85.1852	85.9649
	R2	77.5	70.5882	86.3636	72.7273	75.6098	80.3571	82.0513	88.8889
	R3	70.5882	62.5	84.2105	65.2174	90.6977	76.6667	78.6885	72.9167
