## Supplementary material for "The *Caenorhabditis elegans* bacterial microbiome influences microsporidia infection through nutrient limitation and inhibiting parasite invasion": Data S1: Figure S10.xlsx

### Sheet: a)
	Uninfected										N. parisii
% gravid	OP50	MYb11	MSPm1	MYb114	MYb118	MYb188	MYb327	MYb395	MYb357		OP50	MYb11	MSPm1	MYb114	MYb118	MYb188	MYb327	MYb395	MYb357
R1	100	100	100	98.3607	99.2248	97.9866	98.5816	84.4961	94.9275		2.88462	82.1138	18.4211	22.8723	22.4806	31.1111	33.8843	11.1111	4
R2	97.8102	98.2759	96.3504	98.4	99.2593	99.115	99.0196	64.7436	99.0099		9.90991	91.4286	23.8462	25	32.1429	69.7368	61.2717	10.1695	63.7584
R3	98.5401	91.7808	98.4496	98.1308	99.2308	97.2527	99.0826	18.5897	98.7879		1.9802	92.3077	7.47664	3.80952	16.6667	36.9231	26.3473	0	25.1534

### Sheet: b)
% DY96 (Pathogen burden)	OP50	MYb11	MSPm1	MYb114	MYb118	MYb188	MYb327	MYb395	MYb357
R1	32.397	12.089	35.579	31.73	16.982	34.53	23.879	14.687	35.424
	41.639	22.583	31.346	25.182	18.648	20.939	26.134	28.85	22.511
	44.562	21.364	33.328	26.377	14.613	16.745	26.288	15.265	24.988
	32.63	16.585	32.478	29.291	15.54	25.004	15.51	31.908	22.234
	30.436	14.323	26.999	29.745	11.209	24.3	21.638	16.738	18.86
	37.886	31.324	32.826	10.842	18.571	14.547	16.772	13.203	26.044
	34.885	15.153	22.446	25.045	21.61	21.44	21.459	29.399	23.416
	38.82	11.539	27.099	31.448	11.907	10.437	21.183	26.887	32.477
	43.877	17.149	27.893	23.234	19.098	16.809	22.369	18.294	24.115
	32.767	17.323	11.627	4.344	14.905	19.48	25.68	21.582	25.337
	36.019	23.452	19.464	23.356	23.395	22.252	19.269	19.641	28.998
	38.034	26.19	14.793	15.714	15.441	16.588	19.13	27.716	13.934
	38.875	17.837	16.445	13.87	21.608	34.327	33.213	26.83	21.111
	21.585	17.318	15.34	10.879	14.15	20.164	35.475	23.188	22.143
	44.134	25.928	7.9	2.259	14.893	22.542	31.659	26.788	36.867
	31.753	15.755	15.283	30.176	27.367	23.388	20.385	30.704	27.447
	33.267	28.9	17.438	33.619	18.295	13.749	30.108	23.499	29.783
	36.029	27.916	17.923	31.07	30.351	15.647	20.403	18.961	27.315
	39.44	18.102	13.332	28.27	22.217	22.083	25.352	20.425	32.272
	33.446	11.569	16.321	17.636	21.456	18.156	15.903	11.546	41.796
R2	31.374	25.865	38.105	32.561	27.75	29.09	27.296	24.495	24.095
	37.82	35.242	33.416	28.606	30.449	27.811	25.637	33.778	19.51
	20.005	29.805	29.362	29.114	16.377	40.084	28.459	19.672	12.727
	28.08	22.314	35.977	30.496	25.879	34.705	26.64	26.784	28.027
	25.469	14.986	40.757	21.052	23.994	28.267	26.829	18.721	32.222
	38.275	25.335	33.617	27.725	26.504	32.451	31.121	35.477	20.243
	28.702	21.264	25.239	41.749	29.425	26.422	24.567	33.147	20.65
	39.764	26.389	27.792	25.928	27.807	39.182	28.172	25.227	19.934
	22.91	28.723	28.931	14.646	29.733	28.229	13.267	30.006	21.857
	28.226	20.381	32.754	41.009	18.774	35.405	33.637	29.273	32.998
	33.029	21.369	23.589	26.884	28.022	38.131	25.049	22.767	28.585
	11.243	19.184	23.535	33.537	14.088	26.58	23.654	37.884	37.623
	32.926	22.502	22.339	15	29.825	24.004	22.341	37.28	18.415
	24.892	21	31.634	30.561	20.673	20.559	24.473	23.532	14.36
	26.867	21.029	29.732	17.426	41.206	16.443	35.888	35.524	38.935
	29.894	29.174	33.757	22.15	37.841	31.008	36.189	34.964	14.828
	31.023	9.676	31.378	23.29	32.538	22.371	22.514	40.929	19.537
	30.453	31.402	32.008	28.991	21.247	14.337	29.598	26.907	23.052
	35.365	4.121	29.285	19.563	21.938	26.808	25.437	29.04	18.011
	39.499	28.459	22.892	34.164	37.497	40.181	18.576	31.708	23.723
R3	18.887	8.96	29.806	13.698	29.816	39.97	29.139	36.346	36.526
	13.462	17.05	26.177	16.913	30.398	22.746	34.795	25.667	34.778
	23.145	17.32	24.212	10.6	30.919	34.087	42.858	22.655	28.211
	20.011	28.577	21.865	12.17	19.935	24.286	12.319	38.277	19.334
	27.839	6.883	26.407	16.065	28.48	34.837	32.889	53.93	31.792
	30.462	10.676	20.1	15.702	29.664	15.155	27.82	41.274	26.265
	12.769	13.515	34.028	7.844	28.313	26.415	27.708	27.615	30.825
	27.542	12.759	19.221	27.084	18.06	45.372	36.804	33.9	30.644
	14.183	12.095	26.013	39.242	30.434	14.29	43.888	25.747	39.53
	28.925	11.259	21.498	34.186	33.613	35.896	30.192	32.342	18.148
	46.179	15.036	19.458	15.154	29.321	20.757	15.208	34.989	16.838
	46.985	15.995	20.518	17.078	36.288	35.161	26.702	27.296	20.599
	28.775	9.206	17.019	40.4	38.066	35.165	28.208	27.995	21.495
	36.343	9.188	19.89	11.878	28.447	25.9	18.761	19.267	27.318
	44.814	13.265	20.011	17.725	26.141	40.472	38.108	9.111	36.31
	30.055	22.813	16.874	15.565	29.656	43.742	39.113	37.149	31.821
	27.442	11.061	22.255	19.769	28.73	31.572	25.708	6.117	42.818
	22.433	10.554	25.536	15.821	31.068	36.178	17.432	18.728	30.405
	32.769	6.763	27.836	22.883	53.533	38.388	23.907	31.89	24.491
	37.542	7.756	31.902	19.556	27.306	34.081	21.113	29.542	32.376

### Sheet: c)
	Uninfected										N. parisii
Embryos	OP50	MYb11	MSPm1	MYb114	MYb118	MYb188	MYb327	MYb395	MYb357		OP50	MYb11	MSPm1	MYb114	MYb118	MYb188	MYb327	MYb395	MYb357
R1	22	21	14	9	20	22	21	8	16		0	10	0	0	0	0	0	0	0
	20	11	14	10	15	27	27	5	16		0	8	0	0	0	0	0	0	0
	22	17	24	8	21	32	19	7	16		0	3	0	0	0	0	0	0	0
	12	26	18	14	18	20	16	4	11		0	3	0	0	0	5	7	0	0
	23	22	15	9	21	0	22	3	12		0	4	0	0	0	0	10	4	0
	10	27	15	6	41	5	20	10	0		0	8	0	0	0	0	0	6	0
	14	36	5	13	25	20	14	6	15		0	5	0	0	0	0	0	0	0
	18	20	12	7	24	24	18	6	6		0	7	7	0	0	0	0	0	18
	23	26	9	13	29	34	26	4	17		0	5	0	0	0	0	6	4	0
	20	16	12	5	29	16	21	3	8		0	0	0	0	0	9	2	3	0
	19	20	14	6	21	20	18	11	22		0	5	0	0	0	0	0	0	0
	14	18	20	10	24	35	23	7	11		0	20	0	0	0	0	0	0	0
	8	18	9	15	15	17	6	5	16		1	21	0	2	0	0	6	0	0
	20	22	19	8	1	18	24	4	10		0	14	2	0	0	4	0	0	0
	18	32	18	7	18	30	26	6	9		0	3	0	0	5	10	7	0	0
	16	18	10	12	27	23	24	6	19		0	2	0	2	0	0	11	0	0
	25	18	26	9	16	35	25	1	15		0	7	0	0	7	4	10	0	0
	18	26	23	15	19	23	0	6	27		0	6	0	7	8	2	7	0	0
	20	17	15	6	28	30	24	13	7		0	9	0	1	0	0	0	0	0
	23	24	10	12	15	21	18	9	10		0	5	7	2	12	0	0	0	0
	23	23	19	11	17	18	18	5	15		0	8	0	4	0	2	0	0	0
R2	24	29	29	10	17	11	23	0	14		0	16	0	0	0	0	4	0	7
	17	29	10	8	19	37	25	0	17		0	10	0	0	0	0	8	0	0
	15	0	21	7	18	30	25	6	16		0	14	8	2	3	0	0	0	7
	21	29	30	8	24	33	16	0	13		0	14	0	11	0	0	2	0	0
	21	26	14	8	16	25	21	3	10		0	15	0	0	0	0	19	11	7
	17	29	18	9	17	23	30	4	12		0	0	0	0	0	4	14	0	4
	15	17	20	7	24	21	19	0	10		0	7	0	0	0	6	0	0	7
	21	24	13	12	23	25	20	0	15		0	8	0	0	1	9	12	2	0
	17	24	16	6	20	33	29	7	33		0	0	0	0	0	0	10	0	0
	15	29	19	9	21	30	21	4	13		0	0	0	0	0	0	0	0	0
	14	27	21	9	19	20	27	2	16		0	1	0	0	0	0	14	0	0
	11	20	24	14	24	18	31	6	20		0	12	0	4	0	5	0	0	0
	17	22	20	7	28	26	25	0	24		0	0	0	0	0	0	10	0	6
	18	31	18	9	17	20	19	0	13		0	2	0	0	0	5	0	0	7
	19	28	15	12	19	21	23	10	15		0	11	5	0	0	17	0	0	0
	20	17	16	7	6	25	19	8	12		0	11	0	0	0	0	0	0	0
	12	23	29	8	18	24	29	8	15		0	6	0	0	0	0	0	0	0
	16	25	20	8	14	26	13	5	16		0	11	0	0	0	0	0	0	0
	26	30	24	14	9	31	21	8	11		0	5	0	0	0	14	12	0	6
	17	30	0	11	21	18	19	6	9		0	10	0	5	0	6	0	0	8
	20	25	26	9	16	29	19	5	15		0	8	5	0	5	0	8	0	8
R3	16	34	9	8	7	26	15	2	31		0	4	0	0	0	0	0	0	0
	29	29	22	6	23	25	9	2	24		0	9	0	0	0	0	0	0	6
	22	31	22	5	16	34	10	4	19		0	4	0	0	0	14	0	0	0
	22	25	12	10	15	24	17	0	29		0	0	0	0	0	6	0	0	0
	18	34	22	10	23	20	12	0	19		0	1	0	0	0	0	4	0	0
	22	29	0	8	11	29	13	0	13		0	11	0	0	0	0	11	0	0
	17	27	7	7	16	19	24	0	12		0	13	0	0	5	0	0	0	0
	21	30	11	9	25	25	22	0	16		0	3	0	0	0	0	0	0	5
	17	40	25	9	19	29	9	0	21		0	14	0	0	0	15	0	0	0
	26	29	25	11	19	12	18	3	20		0	0	0	0	0	23	0	0	0
	15	31	11	12	24	29	21	0	32		0	11	0	0	0	5	0	0	0
	20	30	27	13	21	21	18	1	15		0	0	0	0	0	12	0	0	0
	16	25	12	8	18	17	16	0	22		0	10	0	0	0	0	0	0	12
	29	27	19	7	23	21	13	6	22		0	13	0	0	0	0	0	0	0
	15	34	9	12	20	29	20	0	13		0	17	0	0	0	0	0	0	0
	16	26	10	5	21	15	21	0	10		0	17	0	0	0	0	0	0	0
	22	36	14	10	22	24	9	0	17		0	12	0	0	0	4	16	0	0
	14	31	25	8	26	18	20	3	23		0	0	0	0	0	0	12	0	0
	17	31	20	5	25	23	17	0	20		0	0	0	0	0	0	0	0	17
	25	24	17	4	18	9	20	0	14		0	13	0	0	4	0	0	0	1
	14	27	21	6	22	23	24	0	13		7	17	0	0	0	0	0	0	16

### Sheet: d)
	Uninfected										N. parisii
% Gravid	OP50	MYb11	MSPm1	MYb114	MYb118	MYb188	MYb327	MYb395	MYb357		OP50	MYb11	MSPm1	MYb114	MYb118	MYb188	MYb327	MYb395	MYb357
R1	100	99.2188	97.9592	99.1071	99.1304	99.1736	98.5185	97.2789	100		1.76991	84.0909	80	57.6271	27.0492	39.8551	52.7778	84.0708	30.8943
R2	99.1071	100	99.2248	97.479	99.0291	99.2481	99.0476	86.4	99.0476		3.57143	91.8182	85.0467	60.2941	41.8301	41.6667	54.7619	45.4545	73.0769
R3	98.0952	100	100	98.3607	97.7099	98.8024	99.0991	90.1961	98.1982		9.70874	86.7347	85.8491	70.6897	59.5092	57.8512	73.8562	60.6557	63.1944

### Sheet: e)
% DY96 (Pthogen burden)	OP50	MYb11	MSPm1	MYb114	MYb118	MYb188	MYb327	MYb395	MYb357
R1	42.864	26.927	17.24	25.987	39.749	35.891	43.107	32.073	43.083
	44.996	34.306	29.383	25.149	42.8	45.216	41.941	27.1	30.46
	30.687	36.868	25.691	22.459	41.729	29.021	44.825	30.558	16.534
	33.636	38.583	14.563	17.96	36.61	42.491	33.254	21.962	36.847
	37.461	37.001	32.851	30.461	38.985	41.655	46.501	34.499	0
	12.992	30.158	12.617	25.1	40.202	43.146	40.811	37.208	4.857
	43.739	29.782	33.473	33.156	31.936	30.587	35.122	18.541	18.982
	45.518	32.915	14.83	18.403	32.11	36.546	40.616	5.067	15.467
	41.346	33.671	27.215	20.347	32.934	44.443	26.461	23.533	31.68
	39.902	32.929	32.947	0.723	37.035	45.967	40.104	21.34	30.002
	56.416	13.353	22.897	30.27	38.776	42.422	38.995	17.61	31.781
	41.211	19.133	30.782	2.268	36.079	43.113	42.694	36.684	19.209
	34.529	34.029	34.168	31	27.12	39.887	43.092	42.295	16.809
	43.152	31.565	31.105	2.384	34.514	49.797	41.373	39.174	23.44
	40.136	16.527	35.061	9.786	31.645	30.019	27.03	38.527	24.664
	39.15	35.23	27.139	7.153	15.397	39.93	42.907	16.926	25.126
	37.807	39.981	22.138	25.519	35.256	43.365	11.67	29.197	15.801
	37.374	35.008	25.536	6.582	35.782	46.464	33.34	32.315	21.844
	48.138	34.771	35.786	28.37	26.127	31.913	36.795	5.374	34.956
	41.561	32.138	14.081	21.177	28.886	39.197	32.589	28.825	29.871
R2	15.973	25.735	28.128	29.131	28.041	27.563	24.482	19.242	26.176
	22.97	16.901	29.149	8.263	23.119	30.074	31.993	26.543	16.198
	24.114	17.04	28.614	27.664	32.874	38.259	44.868	7.996	31.311
	26.392	17.409	1.709	19.93	31.919	33.718	17.243	5.551	30.169
	34.027	22.272	20.691	24.856	33.88	28.537	32.613	20.33	24.687
	28.265	14.057	29.909	14.554	30.837	38.225	28.485	21.114	29.774
	36.418	21.107	20.872	23.036	25.824	15.377	25.225	0	37.181
	25.988	24.385	37.621	14.532	20.382	19.854	33.229	5.164	26.478
	25.655	14.224	21.527	21.28	26.578	26.309	28.041	24.498	30.986
	26.297	16.469	28.487	9.866	30.121	22.954	31.189	11.974	2.669
	25.141	17.86	24.518	18.592	27.88	25.476	29.866	24.847	27.701
	26.667	21.639	37.291	5.579	35.263	32.113	30.348	29.02	24.339
	27.527	10.426	32.416	31.1	19.784	25.199	36.339	0.91	21.7
	24.461	17.769	34.694	30.563	38.519	28.114	33.672	14.924	13.125
	31.127	22.381	14.341	19.553	30.827	2.816	28.372	20.036	0
	29.941	26.996	22.262	18.73	36.925	28.427	12.663	19.722	19.782
	23.416	24.427	28.071	27.494	31.451	27.207	8.359	18.907	32.243
	36.516	12.568	30.266	22.922	16.557	29.003	33.691	20.567	12.427
	31.804	23.261	23.854	9.029	28.662	35.708	36.49	0	17.614
	31.033	10.949	18.029	24.389	25.666	35.656	30.267	9.524	25.854
R3	36.494	15.89	28.778	31.313	38.902	22.514	33.106	16.123	17.826
	24.706	28.846	32.04	32.922	33.844	23.41	37.253	13.062	25.112
	28.002	20.414	32.701	27.051	27.458	28.07	39.978	24.939	20.731
	31.516	24.308	0.752	24.898	24.714	29.721	33.641	29.477	22.19
	28.308	19.052	22.706	25.341	26.446	33.914	36.991	18.682	12.656
	39.191	27.342	22.138	28.769	28.637	22.433	28.189	28.473	27.656
	20.867	11.446	33.616	22.164	29.389	22.592	22.738	1.868	20.983
	30.965	22.332	25.903	4.866	21.797	28.405	28.271	30.064	30.246
	29.921	13.496	22.476	1.22	27.397	16.968	28.068	27.81	29.338
	28.574	26.436	3.235	0	36.883	27.603	14.681	31.064	13.368
	32.774	19.694	29.091	24.204	17.915	21.951	21.533	29.215	19.127
	24.272	26.375	0	25.313	35.777	27.778	11.057	21.441	24.249
	24.528	10.761	19.12	24.7	0	24.382	24.812	17.555	31.732
	25.479	14.849	26.001	26.633	26.085	18.095	32.805	0.259	16.859
	22.557	12.32	27.564	16.569	27.977	24.091	20.136	17.192	22.659
	28.16	0	17.551	27.402	20.143	22.648	31.084	25.568	21.499
	20.235	13.846	35.092	27.035	28.572	29.65	18.171	0.836	0
	27.026	14.171	31.301	30.827	19.963	20.009	28.784	16.932	11.734
	35.384	29.389	18.26	1.14	19.807	28.473	31.077	23.04	6.776
	31.318	12.488	17.237	18.588	22.21	25.242	31.035	28.588	13.392

### Sheet: f)
	Uninfected										N. parisii
Embryos	OP50	MYb11	MSPm1	MYb114	MYb118	MYb188	MYb327	MYb395	MYb357		OP50	MYb11	MSPm1	MYb114	MYb118	MYb188	MYb327	MYb395	MYb357
R1	29	26	14	7	25	34	37	8	30		16	13	7	0	12	0	12	0	0
	21	0	17	9	13	27	26	14	13		0	13	11	0	0	0	0	1	0
	32	43	19	7	25	27	32	14	21		0	18	8	0	0	0	0	0	0
	35	36	22	10	14	26	33	16	4		0	13	8	0	0	0	0	9	0
	30	37	28	11	20	35	35	15	16		0	14	22	6	0	7	0	4	0
	27	41	21	11	20	26	27	4	7		0	21	0	8	0	0	0	0	0
	33	33	38	13	22	13	33	9	23		0	13	23	0	0	0	10	16	0
	31	31	15	20	23	39	32	13	21		0	12	5	4	0	0	14	8	17
	32	45	8	6	15	31	37	13	10		0	12	0	10	0	0	13	5	0
	35	15	21	12	28	21	33	23	21		0	15	16	6	0	0	0	12	10
	20	34	22	3	32	33	27	7	32		0	10	9	0	0	0	18	10	0
	27	17	17	12	26	40	20	9	22		0	14	16	2	2	0	6	15	0
	23	31	24	6	33	22	15	8	10		0	14	14	7	0	0	5	14	0
	39	28	30	8	35	26	24	12	18		0	14	0	0	0	0	0	0	0
	4	26	33	15	24	5	21	20	17		0	12	12	8	0	0	10	12	1
	31	29	27	9	0	32	27	9	13		0	16	0	11	16	0	16	0	0
	29	34	17	11	22	26	29	23	15		0	0	0	0	8	19	22	4	0
	34	18	19	14	26	19	25	17	21		0	0	34	0	13	0	15	15	9
	26	18	36	6	2	40	32	17	21		0	14	15	0	15	13	0	8	0
	28	0	27	13	35	34	17	12	12		0	12	11	0	0	18	10	17	14
R2	17	22	29	4	29	30	23	0	18		0	0	10	0	0	0	0	0	15
	19	32	12	4	22	15	36	4	22		0	14	15	0	0	0	0	0	13
	10	25	17	9	22	38	24	4	14		0	0	16	0	0	0	0	0	15
	26	26	27	8	26	37	16	2	25		0	11	6	0	0	0	0	0	0
	19	25	22	9	29	27	38	5	27		0	10	0	0	0	0	0	0	5
	0	23	22	5	35	22	29	8	16		0	11	12	0	15	0	6	0	14
	16	5	19	3	17	35	23	13	21		0	13	0	6	10	0	10	0	0
	17	13	11	10	20	28	29	4	19		0	25	10	7	11	10	0	0	20
	20	25	24	12	0	30	28	5	17		0	5	17	0	29	0	8	8	18
	23	17	0	12	19	32	30	5	15		0	18	10	7	25	11	8	0	0
	16	19	20	12	20	33	14	10	23		0	12	11	6	0	0	4	0	0
	18	19	19	4	31	13	15	4	31		0	1	11	6	0	24	13	0	0
	13	18	19	3	30	30	13	4	26		0	0	18	5	0	0	0	6	15
	21	20	28	2	26	8	11	6	19		0	12	10	9	0	0	0	0	16
	13	28	20	6	11	24	13	4	27		0	19	0	6	0	0	0	1	18
	19	33	13	12	15	33	15	4	14		0	13	21	14	0	0	0	0	0
	17	24	18	4	29	25	17	3	27		0	20	8	10	0	32	0	2	13
	14	23	18	9	36	24	0	1	24		0	3	12	7	11	22	13	11	0
	9	18	32	8	28	33	22	5	27		0	12	0	0	0	0	0	0	16
	18	20	17	9	23	19	15	4	22		0	11	12	12	0	11	13	2	22
R3	10	13	25	10	0	26	16	3	7		0	0	19	0	0	8	0	0	0
	11	36	23	20	0	31	20	8	19		0	0	16	0	0	0	12	0	0
	28	33	16	15	31	26	24	5	22		0	4	11	0	0	0	3	0	0
	27	31	22	22	22	20	33	1	18		0	15	12	9	0	12	0	0	17
	28	33	24	21	13	33	22	10	16		0	1	0	9	1	17	9	0	0
	19	36	12	8	22	32	26	17	18		0	0	11	0	0	0	13	8	0
	23	41	13	12	32	32	24	6	18		0	12	14	0	0	16	0	17	20
	25	18	34	16	37	13	0	0	23		0	11	6	7	0	12	13	0	0
	17	20	12	9	20	27	25	10	14		0	0	4	7	12	15	19	6	15
	24	32	26	18	25	20	25	4	15		0	16	12	0	11	0	23	0	13
	26	34	7	23	20	29	27	9	22		0	15	8	12	0	0	0	0	12
	25	22	17	18	24	20	31	8	29		0	13	13	0	16	14	0	6	16
	26	29	17	23	28	30	20	7	19		0	15	18	10	14	0	7	5	16
	19	35	26	23	25	12	17	5	0		0	15	13	8	12	11	16	5	19
	18	31	23	23	20	32	25	6	11		0	10	0	14	0	5	7	11	11
	21	25	12	10	30	7	17	13	13		12	8	0	0	0	0	16	0	23
	16	39	16	11	29	32	15	4	27		0	17	11	0	0	22	8	9	13
	18	33	26	6	19	33	22	11	13		13	9	17	6	0	0	0	4	12
	21	33	30	18	14	20	21	7	15		13	11	5	13	14	0	20	5	11
	26	23	16	15	28	15	24	9	15		0	12	12	16	23	14	4	10	0
