## Supplementary material for "The *Caenorhabditis elegans* bacterial microbiome influences microsporidia infection through nutrient limitation and inhibiting parasite invasion": Data S1: Figure S11.xlsx

### Sheet: a)
%Gravid			OP50	MYb11	MSPm1	OP50 25C + MYb11	OP50 25C + MSPm1	MYb11 + MSPm1
		R1	5.5	91	96.6	93.4	93.3	88.5
		R2	13.6	97.9	100	93.2	99.4	100
		R3	17.8	99	100	100	97.6	100

### Sheet: b)
%DY96
				OP50 25C	MYb11	MSPm1	OP50 25C + MYb11	OP50 25C + MSPm1	MYb11 + MSPm1
				36.409	17.208	5.503	0.148	10.462	0.301
				5.973	6.397	10.326	2.239	0.916	0.524
				34.049	0.483	8.337	8.301	16.23	3.953
				7.108	0.239	3.499	2.144	18.568	1.224
				16.444	9.575	11.07	1.302	3.181	17.576
				30.826	12.392	17.373	12.766	4.473	11.119
				28.09	0.058	0	11.583	2.925	0.656
				7.99	12.531	1.609	0.12	10.771	0.758
				9.379	11.005	0.329	5.281	16.659	10.261
				22.902	8.404	0	1.232	2.616	0.45
				20.647	13.905	0.031	1.811	10.461	2.482
				24.861	5.818	0.489	10.473	10.744	20.807
				20.251	15.261	18.282	0.148	22.595	3.066
				36.475	4.747	13.059	0.704	23.267	0.264
				27.01	6.973	15.65	17.356	15.1	10.753
				38.956	11.87	0.173	8.504	13.027	2.528
				11.108	0.026	3.572	12.3	5.619	4.511
				23.689	0.004	6.443	14.714	0	12.582
				15.308	6.153	0.181	0	0	0.386
				23.49	3.73	26.125	0	0	1.246
				18.126	12.709	5.47	0.755	6.505	4.165
				16.448	0.053	10.682	2.195	1.299	1.691
				31.317	3.696	4.821	1.412	6.251	4.397
				42.58	4.773	0.873	7.031	1.173	0.647
				42.021	2.893	15.983	5.068	0.777	1.959
				39.757	2.337	8.375	0.199	7.36	1.456
				20.734	5.457	11.319	3.046	12.229	6.046
				19.609	10.507	11.062	0.202	1.176	1.878
				25.528	4.266	0.372	0.344	1.951	3.234
				8.193	0.48	18.15	1.444	0.504	0.398
				26.656	1.305	23.637	4.486	3.741	3.393
				35.296	7.107	3.808	0.819	0.004	0.008
				9.17	2.483	0.438	17.035	0.382	0.054
				14.821	0.439	6.459	1.023	2.18	0.236
				27.38	0.036	4.002	2.941	6.204	0.845
				21.907	1.508	0.415	2.149	2.103	0
				16.868	0.757	0.313	0.446	1.377	0.495
				3.516	1.521	8.753	0.011	1.568	2.289
				10.402	0.952	0.048	3.219	0.528	0.176
				13.702	1.456	0.043	5.807	1.399	0.019
		R3
				14.436	2.893	3.518	8.097	0.638	9.638
				29.528	6.157	0.093	2.955	5.049	12.639
				27.608	8.08	24.317	13.963	2.248	0.992
				28.466	6.827	0.051	6.761	0.215	4.296
				33.287	7.875	4.378	0.576	0.982	3.466
				34.713	8.276	2.066	1.579	6.782	0.111
				35.868	13.299	1.339	0.678	8.429	0.464
				21.502	8.332	7.51	0.276	15.88	5.808
				27.715	23.35	18.107	2.335	3.897	14.741
				29.983	4.229	1.392	0.16	0.518	6.679
				21.78	3.246	4.424	0.094	0.162	28.902
				15.438	10.237	0.042	3.693	3.37	7.657
				30.543	2.718	0.181	2.877	0.413	10.401
				27.786	2.5	0.22	0.562	0.022	2.275
				10.062	4.176	0.516	5.113	0.197	12.02
				27.513	5.749	8.696	0.057	0.023	8.618
				16.182	1.395	0.168	4.984	2.406	5.348
				23.341	0	12.852	19.076	8.303	11.782
				5.46	0	5.494	5.936	0.479	4.63
				36.696	0	4.774	3.066	1.852	13.886
